# Systematic genetic analysis of the MHC region reveals mechanistic underpinnings of HLA type associations with disease

**DOI:** 10.1101/564161

**Authors:** Matteo D’Antonio, Joaquin Reyna, David Jakubosky, Margaret K.R. Donovan, Marc-Jan Bonder, Hiroko Matsui, Oliver Stegle, Naoki Nariai, Agnieszka D’Antonio-Chronowska, Kelly A. Frazer

## Abstract

The MHC region is highly associated with autoimmune and infectious diseases. Here we conduct an in-depth interrogation of associations between genetic variation, gene expression and disease. We create a comprehensive map of regulatory variation in the MHC region using WGS from 419 individuals to call eight-digit HLA types and RNA-seq data from matched iPSCs. Building on this regulatory map, we explored GWAS signals for 4,083 traits, detecting colocalization for 180 disease loci with eQTLs. We show that eQTL analyses taking HLA type haplotypes into account have substantially greater power compared with only using single variants. We examined the association between the 8.1 ancestral haplotype and delayed colonization in Cystic Fibrosis, postulating that downregulation of *RNF5* expression is the likely causal mechanism. Our study provides insights into the genetic architecture of the MHC region and pinpoints disease associations that are due to differential expression of HLA genes and non-HLA genes.
