## Supplementary File 2 for "Systematic genetic analysis of the MHC region reveals mechanistic underpinnings of HLA type associations with disease"

### Sheet: Table S2
Subject ID	WGS ID	RNA-seq ID
000a5dcf-764a-4f69-ab1c-5950cec4bbbe	e95da9ab-054c-4ee9-aa0a-27f63f19c214	e1085c43-0dea-46e3-ae69-5ca68721723c
03235361-4310-4737-ac0b-4ce92d99fbf3	65800a26-3000-4254-8e7b-a95ea64012d0	57b55594-4576-410c-98f4-958d48e0959f
032adc29-28f9-45dd-8b8a-563c3170680b	3e87ef5c-48bc-4e37-a89d-2b71f6afa8f6	692258ab-1c8b-4a29-92b6-a46acc1cfe1c
032f42b3-42da-4a6a-9b01-cdf540e1866c	32ee31cb-156d-4a95-a708-6271f7e2cbab	06f712d1-213a-4552-b9ba-ad3ccea7b893
03346cae-a4f3-4481-92ff-d76db0c82468	78d8c099-465b-412d-bf88-e7ae54366e34	5d8bc45a-375d-4112-a02a-ad857279b12a
05ad5e28-e51f-4fa2-8b8f-ff561125c549	ff2a8240-307b-43ff-9d88-cf569d566780	f11f7316-7b87-4728-af47-caecb170c7e2
060066b8-6fc6-4b00-b7c4-ae195f646f5e	21921be9-74ea-4cea-8538-881677a98dea	a7bd3a9d-ec37-4ed9-829f-8a45ca5bd1de
0ad8c77c-4d4b-4bac-9f16-99c2ab84ee81	4fc00735-6005-4e26-a5d9-3008c62aa632	84aa825c-d6da-48e0-ad5f-344c2b18a78c
0bf3da28-3985-4c34-8197-5816fd73b588	e9d36266-b3e8-4034-a2ff-0ff940ae98dc	8f73bb61-025e-4cc7-bdf0-7526a631d639
0c0a6edd-427f-4882-acfd-d21456416649	4eb13614-67fd-45b7-b770-d94c80fc6815	f41568ae-8f0a-4ae5-b45e-c6dde74de351
0c24b869-9532-40cb-ad97-f579d1b1fa8e	ec1334b1-db5e-4842-affe-fb99dfe90328	cbd758ec-5d03-4d98-9d89-a458b6a3c9f5
0c6ef005-c904-49f1-9308-8169046c0fa2	6f5d6ab9-9f5d-4023-9fd3-46d1f1557e50	843775ea-87a8-4229-9028-4a001bc3803d
10479353-d46d-478d-86f0-c6be025de81b	f9a0a04a-fe0d-4750-a60c-8653d4a048c4	45c8234a-0cf0-4706-8dde-5f0cb7c38f3d
10571d4e-c0e9-474b-80b6-75c59ebd1942	13a6fc37-f9f3-4b1b-8e6d-340754b84dd0	9c9a5b94-60b2-4fa2-988b-60be7c7b1a25
10f10a94-511f-4538-9c0c-cbe5fdb14b6c	f4b0146d-7508-457f-a754-bb4042583c4b	db7f93a1-760d-440d-9428-8572dc95a9e3
1135e184-4a2c-4660-8241-9216f5651fe0	fe1673d4-b53e-453a-a06b-b04b9f1fe89e	36d16f69-733f-429c-b965-c2055637af9d
11877e41-6c2d-44aa-8483-87955153e548	5a150d58-df23-4b02-b708-c6594b180d14	2683848c-3d50-4732-9308-c6535e9fd880
11c5e9cc-f702-4c47-91fd-201346ab5a3c	985362a3-e536-4368-8996-2bc2db0d8fd5	d91ebed3-ec40-4349-8428-8a4eb1f938ff
135171af-3876-4422-a7f9-3d37d6fd67bf	cd674581-d304-4aeb-9df1-da9c2db3b435	722ba12d-f370-442c-bc32-4d9cfca4194a
1593705e-30b4-4a9b-82a3-d5022a6dd6c1	47219abc-812f-4675-9486-65e4d664658e	b6aa2c1b-f963-4365-b48a-3e8a56a60cf2
168437ba-e29e-4439-a508-23d44075022e	b0f5085e-34ab-478e-a4b8-1be9105884fa	1bb9f23d-e3fa-48f2-8c4e-129ff461403d
17911abe-0893-4919-b45e-5df3d3fe63c8	ae757c28-7757-4a5e-9016-9d89dbf56499	f3c8b304-8c35-4cff-8b8a-5f5cebd5aa1d
17e14381-d098-400d-a4c8-9e635a55293a	d56b0963-84e8-40c0-9be4-190a748d78fe	aa6b223d-e444-44c4-8f7e-5a9f245a85a3
1a3241a7-f60c-4b9a-a469-74833c36ebd3	e2736b0f-8ae7-40c4-9f5f-dbbd85765f43	01cccf19-7f07-47e1-8c4f-664f3e692bfe
1a8bce86-bd08-4d39-9e63-9448e6326f29	0ec2e578-5a25-45ab-87de-5927ebe0f8af	733a8234-30f0-4962-9d21-1f42b5978a8d
1ad9d96c-47dc-4c03-85b7-39e31a2b0550	397d0f20-b491-4964-a9a9-e1ebd87402dc	a7596fd8-9197-4e76-a26b-e76bc7c8ff6a
1c858ef3-c305-4c6e-a3ac-594e9b9b98b2	40778eba-35ba-4377-b3a1-626b9a8f7a01	9f60b1fa-aacc-40b9-b1ed-32ffc9cc8853
1dd9eacc-e3d3-4d60-9dcb-60a17808cde9	ee74dfab-5fc6-406c-9171-3556551519e3	c1c0ed22-b777-4799-826b-a610ad98cdf5
1e5b7098-f522-4a55-a698-2b6057844ab6	3784674a-9a9c-4fff-a3c6-c2fb7dc8897c	df367b03-0754-4ef0-a42d-881ed32466d1
1efcbc5a-723d-4d7d-90d7-82a3f231c5fa	41b56a79-65a4-44d0-8f3e-86c7d6621fcb	eb9cd395-ccf7-4b0c-a9cd-b48129992972
201da1fb-3779-4344-af69-6e3bf1c58261	f3284741-0362-4f47-8ee8-191acf41d7ac	302eff2d-9979-47ab-8583-042358e069bd
214ad59b-7245-4ca7-bf42-84cc2e09bbbe	f21273d8-273d-44f3-88a7-a2db6893f10e	4cf357ab-813c-4c84-bb33-d4f6233781ed
21681dd8-da3c-47c9-904c-3b8a91b2c3eb	3d135361-2fe1-4bbf-b410-4c8e40013343	d307baca-b3cb-4301-b74b-c9384f298206
21f44f41-69ee-427c-933b-a0afdc16a0bf	2cd75846-7673-4868-b5fc-590879d0d3de	ce1926ab-0eec-49a6-9675-94562566fa94
24a05048-39b7-4e5a-b4cc-2543d4186748	dcb92030-8ed3-4671-bf4a-88f83154e355	94587d95-52a5-4618-8b7d-43aee48a3120
24b6d716-c623-4c33-bc31-f1a40452e9fc	802132a6-8e37-4574-ab5f-eb3869d59ba3	6f12deaa-1c2e-4fc8-b28c-1be8dc6abe1f
26a78ad0-744c-4399-853f-4fd0fd2b7c14	f008a0d9-f795-4f1a-88e3-bc7597dac9ea	bea6f6af-2fd4-4ba5-8dee-28ba44b998dd
2756c53f-5446-4d96-b44b-1efbfda4dbf2	9baa142a-c0b7-47c0-b3d3-1c9c1e0bf923	f23055fd-5450-4806-a531-de5ef7939d60
27d69b74-d193-448c-91ac-2b7fb07a49ac	91bb182f-aeff-4340-aaf5-99b1d57ba5f9	5093c812-a4da-47d2-a61e-cc4bb7609c4c
28114ea7-018a-47bb-af34-32bcfbf1a233	e165f4f3-5bf6-4464-a71d-e50459fcd9ed	596ba552-15df-4cda-87c4-6cb161cbb88e
2a81d225-42f6-43cf-904a-be64bf3fd2d7	9470045f-44bd-49d4-aa56-1839c5690f0f	59fc050c-55a4-45ab-abd6-77ed5b9a0035
2f43517b-1227-4943-86ba-54bea64723e3	84485bf5-76a3-4b4f-a742-78bb6a842fa0	64c4f67d-6918-45ac-87ff-d99d300875a3
2f63f491-a9f2-4177-b2a1-c3d21ed9c247	001a6b85-bf54-4e81-b4f7-cff27a06e863	2ac88937-6b3a-4cb4-84f2-71f57831535a
2fdcaed0-53ec-419b-8779-6a826d8c10bb	76d32291-025b-4f38-817e-1d7107d36509	39affbed-5f53-4792-8607-18240c83e667
3006e6ad-d831-474c-acbe-61ee4da37180	3726a9a6-7b46-4554-b94c-c2dc17c4b860	9bd5cffa-bffe-4708-ba9f-6727ff300de7
336ef507-cbf3-4f5b-b12a-3e1c99008866	86de87d1-013a-4315-b336-684b47630765	f19e1262-4aea-4573-bca9-b3e6c64b3926
35bdd022-52cd-43e0-a658-3ea802787462	e5ec2976-7055-4179-b9a1-411c5019dbf2	81c853db-87f9-40bb-a372-148bb63c23eb
36e99817-83e7-4dba-8e15-61f1184ab62d	7d8960f9-cc83-4d6e-b370-bd7ff712b035	cef2afa5-e5e4-4d39-9f27-89d6b11f3809
3b6632a5-1006-45f8-9865-d38221294831	2a44f533-ac1f-45ba-b02a-d699878dbac4	331f9a4a-7143-497b-a0fd-16863c82585a
3bc3e7ee-9130-4da5-b8f1-52d38bfc3c70	52b5b09b-c63a-4952-84cf-95dd7200be39	3fcd7e6b-e45d-40d1-af5e-15934c75cca0
3c877e16-9fae-44d8-9e8c-7e221103858b	c9867c9b-fc41-4cfd-9020-3e6d6a46dc7b	083eedd6-c1a9-4423-94e2-60ddf39db242
3e2e847a-c384-459a-b6ef-43d18d2af12d	5f2bdcd2-0331-4c6c-95eb-3e20cd001515	8970cb51-6233-40f2-badb-e232d560d8ed
40862b64-d0c1-451c-8c63-1d577665626a	6ba71f9a-4a59-46f8-a65a-1d535ddb3693	8c451c9e-81bf-434e-ac8f-24334ce329fc
416e2905-329b-44ed-bb02-8a3b1ed6847e	3ff1ec68-6cb9-4f9f-b2c8-5f318be79163	dad848aa-9b8e-4345-8ec2-f484dea158fc
42e4583a-b1bc-4cc3-85d7-68662433b345	90657981-484d-444a-9b2b-9b479f84c8c6	e1d7ec3b-850d-4f51-9677-5669a5a80a07
44e11fbd-e240-45eb-82da-ca08cf26950d	a9165cd1-9d84-442a-bff1-1b13154a3fd9	2c2ff9ff-8464-432a-9de2-817ae7c5e838
4682919e-4283-4da6-8dc4-2f051889b661	55361e01-3620-4fa0-80f8-509a365ca645	33297052-9bcb-41c9-b101-6a00c7c00c8f
46f471f8-8860-428a-8880-74e0fe670b17	4c3357d4-6638-4de5-aeee-797a2614814c	648bc553-4cd5-4941-8c1b-16cd689514d7
49e6ade9-4681-4533-9665-39362a71f43a	35743bc4-9352-4bc9-8c3a-43a4cc2cef27	6433b573-96a0-4e96-9c7e-551e01ed9eac
4bacc6e7-f7ae-4ce4-b65b-96482fd163fe	38a14b37-c328-415f-a530-b0187731578e	22d8492e-6461-432a-9c58-73d0da5cca20
4d7c824b-1b6b-40d7-a48f-f0635aebc459	0f518720-9d4b-4985-a620-edb44511dce9	b3cc2866-5e83-4532-a19a-7e8fbf206f1c
4dea55b7-22ec-4274-9813-81eaa4f382e0	5c3726d3-ef81-4b44-981d-d75590fc0200	604dadab-77cb-4b3b-8978-779d26fde054
4f2a904d-793c-4db7-b1da-39d1aaeb1d01	669ecb4f-1a27-4f0d-aa78-79ec87085f1e	7a54cb66-8dc1-4f3e-9061-a593a8071b20
508fb6c5-c9d5-4881-9638-cd4bd04d822f	99dc8247-0416-44c2-854d-a2e31066a75b	678225d0-6c79-48e9-a4c2-c76395243a85
50d9dcf3-cbdd-436f-bbf8-fcbb920d23e0	d2eb8896-4bcc-498a-ac67-dae683faf475	1aa9a626-66b9-45cc-a7d3-7f40062f917d
51a148a3-e5ec-4957-9142-3476f8626f54	e43a3890-9e6d-4247-b0bd-fb8a4bae9692	f9f06a31-e013-4186-9a80-921defb257a8
52bea4e8-baff-49b0-9ab0-fee9b9c527aa	89402c76-83c6-458c-a2d6-661d51971072	bf2f9e3e-b786-4b40-83e5-51d9b32915bd
5482a5d3-6f16-483b-9c14-ca2f838d6af9	251a999a-05dd-4ad8-a530-c188ecc5b795	4ebf16ec-bcdb-47f3-aefe-5e14cd1735d5
55396f13-62ff-44de-833b-05fde4ad97c6	4a1becf2-f540-4a14-99a2-41aa3205bd81	b791b90d-d89a-4813-8f42-396e5381ee23
5595871f-2997-41d2-b749-6ad518e89bd4	e38d6f13-de78-4cd9-b7ce-d0c6233e08a0	9135588e-9a8e-4b15-b605-13e7ebd485bf
56985981-366b-4b13-b7b2-b66679d91462	7a7fc847-23e6-4eb9-9a13-0c64b52ad6d3	5d337abb-234b-45b8-a4a5-e077a15861e6
56f0f073-725f-4cec-b8cb-db6ad0dc2ac0	428c15bd-f79e-427c-b57b-591518885437	3bf201fc-d713-43bc-bdfc-8e5fbfe22926
57509a24-7c80-4ad6-ba31-3cd930a3f39d	bc4ae105-e788-4ad1-be71-03d88e34124d	a583055b-f58f-458f-aca0-8f4d63b921c1
57da1c1f-303e-44db-9111-0f071ecda263	b935bb67-7173-48d2-a52d-e04852feb9e8	ddd51b49-3542-4bb6-ab6f-1ca3e2293258
59ba8d64-a92b-4ae2-bcb4-847de2fdf1dd	f7bc631e-d073-4df3-bbdb-f98c74c36fd5	3ee89a41-4662-4b06-94f6-33103b39c37b
59e0a3fd-3a78-4af5-b300-bd6f9d4f440f	8316c9af-4692-4a44-bc7e-1c79a6d98fd4	c93519aa-0532-462b-9685-b150e32782e9
5b35b6c2-5f67-48b5-9916-49152b404105	102831d4-9fb5-460d-8b60-ef9978789891	3b1d4ea6-0f3c-424e-92d2-f1ab394a84f8
5b8ca416-c75e-4341-b160-3b9be09f6ef5	ccd5d306-6ed1-4515-acd1-1be1d9f2a49a	38b6cc3f-5c22-4f32-ab1a-b8c1d9232799
5bdb8207-56ec-4f2e-add3-3ce3fbd4b1e0	8a165266-ff00-46cf-986a-f6bbf639db23	c9c94190-3d6a-45a7-a7aa-f6dc68d1bf5a
5d86bbdd-4854-449f-b99d-0d04d0ce4ee8	8e9428cd-bcf7-433c-a22b-113deabc4afe	a0f3cb0e-8712-476c-8560-346c98044b19
5eefb852-e78f-4acb-b19e-5220cf41693a	835b18e3-0277-4db9-b52d-cd3d4aa1397e	e19f4f11-1cb5-4a77-b8a0-927a6534cea3
5f5c5255-f41b-46eb-a9bd-7130515e3efc	4f63a2f0-b270-48f8-8603-38d0de2bec74	6cf2892e-eb27-4709-afa5-9ff985a976a4
60bd2a54-fecd-4c6e-8442-b13f66d869a6	c17006e1-8649-4e9e-ba4f-7bd4ee752244	e9e30d48-9b21-4ac0-9a67-157da96f679a
62d833a3-87c8-40a2-8261-d172f4c0e7fe	9127d78b-54a1-4be2-a6b9-40097c8cbc5a	da8f954a-b6f9-4333-a5d5-68183c90caaa
633732d4-9300-44a8-8f20-f3e956e57819	4c9b2b98-0c2f-4349-9e26-a67ebd04cb13	fe1eacb8-70c8-45a8-a7cf-28b9c3e1f67e
639f158b-0cf7-47a2-bbd7-7599437df15c	2d9b9c8d-5187-4db3-b609-25b390a16045	7b8b150f-2438-433b-9b63-651510616e4f
6416d8a3-4027-4ebb-ad29-64edabaa7bbb	cac59007-8af9-4de8-9136-fcd0f90af874	f70fedfb-6638-4b7b-bf33-f9fb3e75d4fc
64c58f58-a121-413d-8257-294b229dd4c0	ecd97362-4c17-4376-9a60-e353a0845af5	fc80e472-bfb6-4682-a8b1-94f3f387aa0b
659c5acf-5cae-4bfe-8c9f-dff532a69e88	1245aeac-03a4-4062-aa54-4e287ea65c85	5cefe64c-aac4-4d85-b104-16a627b318af
65ee0ab5-4a77-454f-9112-a2f245d63396	09b0ae5a-59d7-40de-b3f2-45c39773b7d0	21f70c19-d892-497c-80d7-c882eb4a1c84
66d88423-3567-4c3e-82dc-eff030aea3ca	8372580b-9116-4390-aa0b-6956dacb8a2e	47c1ac45-f0b2-4bf1-b58d-841e2d0251aa
6740411e-0edd-4097-9880-dbcdceb087ea	7b1d474c-45f4-48fb-add3-bf4dc46da9ec	e437b3b4-3fb1-402c-9643-ca628a15d42f
680c1781-088b-4de0-86dc-00b21eff3cfc	881b1e4e-d02c-4dcf-a5ae-49ffb8ef3347	34dac2a5-6042-4816-9139-619368b9e7aa
6814c7bb-72dc-4760-bee5-dacdb499c255	c9e61f9d-28bf-4805-bcc7-006aebe3dc5a	3c0f13e6-6a33-4855-8caf-79c586d558aa
68172f76-95a4-4582-8bb3-e2967315fd02	69fb43b6-4c8d-47df-b419-21a9fd55e39f	4035d07f-3a38-48fc-9227-b78aa5acc273
6a784dd7-9c48-4841-93f9-930b9de49cc4	94f9d79c-a7f6-4b0a-bc0a-869468185844	70a36144-e2ae-4fa2-a1e2-6eb972fc96d2
6e83c1cd-0c82-4ae2-9685-23cf0e12c119	88bde8d2-2497-4c10-8e2c-26ab2a92cafb	cc4ea3d9-8c0c-46cf-9145-d022e0380f59
6f354cf7-0cb9-4351-b619-d111936d0b25	eac917bc-c043-4cfc-b8d4-a49c373e0943	df064201-cd1b-4dc6-a79a-3963664ead67
725e0255-424c-44da-86c9-bc0bc14a21a8	916c0056-cef2-488f-ae44-cb9b1398669e	61042586-271d-46a8-a913-9e83d02e7e96
72739241-3ddb-41ab-8438-150e20619de1	3ba3d4d5-9589-4f74-aa4c-28a96f8c222b	392fff5e-e4db-4533-b536-4b52bf21fc1e
74809453-1b01-40bb-9071-47a93de70c78	011b5bae-c25d-43e9-a5dc-fd5f8a2fb7bd	27b1494c-3ac4-4778-901c-03acd0ee8df5
749a66fb-0d16-44fa-b263-cc4e260c5fd6	1a4cae74-8ad0-4d5b-b9b0-d5d366854639	c7b2c243-e287-402e-b83b-91805c14d42b
750ff979-f5d5-4e3f-aac9-dad97ad8e948	08e4cd2c-dfd0-4179-abaf-6d37b7e45249	6464ae46-c052-48c1-8b7b-35bf9951dd68
75551a5c-4c65-475f-be23-0e73f8671dfd	56e25017-6904-444b-b1c9-e0b5866725cb	39f423ff-e452-41c0-abc3-572f8ae4f3f7
75ee0c91-af66-46e4-b5d0-90817e6c763f	c35825b3-8ecd-4899-a481-016a928073ae	e2ad0117-4099-4745-8f1d-53c5f52cfd48
76db32e7-8830-4346-b3ee-ad0395cba242	7e46a561-21f6-4340-b2e2-41ef50b7d943	62e0b886-9d74-4ad3-8d1f-826737e4ab67
79796c20-0549-48b5-b97e-ee8e80e0e193	977ddaa3-25a9-44e8-a129-de5ee8c6bfc8	8ba7a411-00c8-4b76-859a-6adc73b4eeca
7b9ab90a-4836-4d23-856a-8213b97e05ee	54cdb61b-d075-4423-b5c5-be0f078f437a	9cf76144-f3fc-464b-a4aa-8b716fe3ee39
7cf9e7b2-28a3-4b42-812b-929516fbce4a	4df98c9a-93f7-4735-80c8-24b1e8943549	f2c021f0-9d81-4c46-b20f-cef41247fe78
7df93333-f21c-4775-8679-c2518e05bce4	694fce30-682c-402a-9d51-661235c54345	1c568951-4308-4270-b40a-0380bffe699c
7e0aaae1-886a-4f4a-8abe-b91fc9c730f5	d2646a17-2dcd-4053-a105-0be825590396	57ee2724-6eab-4208-a6c2-9d7aff1990c6
7ecf080d-4d17-4023-b024-85a5942d55fe	6578eed0-d583-4065-b30c-f0814dff2b00	071ca248-bcb1-484d-bff2-3aefc84f8688
7efe2fbe-251e-4c1a-9616-438a26f42a5d	8303223c-ca10-460c-8e5a-7de911452b46	63009c48-42ba-48f5-a9f3-a721edd0343e
8039c171-beb7-40bb-adc7-3d915a97ea25	5e4ee6df-fc41-4c0e-abf6-ba9669cd8803	2ebdb032-9c1b-4f38-b164-af5a39dd675d
81c939c5-2749-4377-9697-8afe3c4cf7c4	4d04f714-2d68-4663-8c69-ed16606670b0	65e791fd-4ea8-49de-87d1-0aecfd98757f
83dacb11-4180-4807-b099-05fd1561a722	10e1e970-302c-4d41-8739-f4360170e306	eb81d0ea-7263-4459-bb83-3de9894c60b2
861b37d9-64e6-4d19-8e91-96401b18a9a4	1843779b-fb21-43d3-9119-32b74e2cd6f6	a274d4f9-321f-4822-a0fa-df8621fd3662
86f9d6b6-f59d-472c-b53c-cf9c1cb59f37	bfdd807c-a68a-41c8-9860-8b21cdc0b7f4	cf74a670-d59d-4a6c-90f0-1f8ed8deaa96
88338579-5e7e-4de7-a3cc-bf2eb308aa9f	53fae72d-e102-41b1-adb5-b5a6d5ff83c2	75bdd9dc-decf-4687-816a-1f4f142df2e6
89dfb325-b613-4d76-a45f-945d21e170aa	c0cb89cc-fdba-4ae5-920e-016125eefe04	f2bd06de-4499-46ac-9fb3-f698425d53d5
8c9ce6f6-06f6-4d70-885a-3c07d3ef8f91	43a8f18f-a530-4476-9889-ddeb98a1924a	2c2697a7-584f-4767-bc64-23a833648e81
8cc554f2-a5d2-4b44-94e8-0dfe3e300734	2914ab72-1d02-470a-ba53-7868982a5763	ea624d9e-0f73-4406-ab19-462b3fe23d24
8dbd3466-e4dd-40a3-9c49-2e947a9bc113	597fa11d-5f21-479d-b646-260fd8911d6d	076c5de8-b46f-4a1a-aa3a-ad91351eadc1
8dcd5c7f-fa13-4302-af2b-915c878e23e8	9df870bf-744c-4cfe-a95d-e04b61dbf2a5	10b64344-0a53-43cc-94f2-3564e3ac8ee7
8ffc7548-9ba1-468b-a4bc-be413cfa6981	90e84a47-67ca-4ae4-88c2-880fc7db6b8f	b1da93c2-f504-404e-9638-8d032f205a65
90e8222f-2a97-4a3c-9517-fbd7626122fd	9bff6491-20c4-410a-98f6-4b4ee6aaf97d	6bd80a9b-7a38-4c53-bfa2-384168b6e6e7
92516175-d525-442e-bd5a-816a1962d37d	88569604-9241-4c77-87ce-c47e9a85f4a3	5d21646b-b4c9-42a9-85b5-fd82610f8e18
9409a6cc-0711-4583-9949-b679f66a823e	9c465690-fe72-468b-b9bf-5be5f2b92ebd	4a452ef5-8015-4467-85ad-35a8bb60599e
9603be9a-f146-4fc5-bf36-c84fac189b0a	1a1924ce-c2bb-492f-9da1-539db80e2f24	cae1d7e8-1d7a-4d67-b924-2686d7de3985
97f20ecc-a17b-4d10-b689-908f5b9f3ddc	dd709123-35fa-44e5-b8b2-10d8bcff9294	c5bc184d-3853-4cf4-92fd-bd561704154a
993b2a06-29d5-45bb-acc6-baccc2bdda08	41e8cf37-c9ba-4ce1-a586-d0b8e18a6095	07d98604-c359-41dc-abad-202609e8f3fb
9ab06fba-a1bb-4736-930e-15ede9f493c7	0433562a-e33e-4786-87cf-0b01a0cd70e4	9adabd87-c001-4cb6-94b0-a2cd07691b73
9b3584b3-a27f-4be1-9a69-56f251e237bd	34cad816-bc95-4567-ab76-2690e22a96fe	030f4660-f0d1-422e-a3b3-3f84332527fb
9d988cb0-01b1-4d5d-bf4b-3fd3baf149a4	c7a966f7-e22e-4807-afff-2bae9ca5fc72	3a497df3-93ee-4b80-b4ea-9059e256cae9
9e7013ce-054f-46ae-bc49-4abe5d53d88a	2fd8fb69-d84c-4dc7-ac78-3cc511acd829	ed19cfba-c290-486c-b1e0-c8dc28e8926d
a140d6d1-9fbf-4645-a083-b870bf2f0f67	2302e931-a8d5-454d-83cf-f86e41c1e901	1ed4d1c4-d6a1-495f-a711-6383d6454936
a314e30d-7fb4-4f68-860f-1ac1f3bdac07	e4f0a814-060d-48d7-bf80-0126c36199b7	780aad74-6077-4b12-ba10-412c180ade40
a385666a-9318-47a1-8884-3a4cd2d897ef	8d3caa41-6726-4d08-9c12-33a90cbf3a46	24259405-4f4a-4769-9113-aec610bc31bd
a69570c6-8972-4397-8635-63beace6672c	3c560259-b1c6-485e-bfe4-50f10a2abc1c	6a5edde2-492a-49c9-978a-27c9bc889827
a77d48d0-a1a9-4f2c-ae14-ed6a952163bc	e79a9982-b9d2-415c-ab6c-7205fe49369d	9760169c-96da-4ed0-9f6c-a8910b71ff1c
aaf0f250-d1af-444f-941b-9d165e1bc2b6	0cc47c2f-5fcf-4dbd-97a5-b8fd32e0955f	4e780564-c504-4860-9e24-6b7791007afb
ab7eefb9-f9e8-47e3-8f96-901a9adce788	fea585f4-3cae-48a1-8e2c-e89d88930b99	39af634c-6908-48cf-996c-6e3a3fd8c1aa
aba0a11f-4855-45dc-bc04-5fc43fd6c7de	259f3fc2-78b9-4a77-8114-bcb6be89e47b	e7064b85-64ab-4986-a77f-fa9547f46a32
ac14fb34-0c8b-4264-9f93-5ce47c071a66	d941dceb-9fef-4968-b534-487c47a977ff	9f7b4aa4-f7b3-4ba6-b3e6-75c24617d949
ade65a1b-a91b-4b66-b3b0-2f3b0f567ec7	cb02d2c0-ef5d-4e30-b953-972ade3f055a	b3b71361-8586-4f72-a5d4-c47042524397
ae3637d4-493e-482e-bc48-6915e30ffb9c	82a3f0fc-5aa0-4616-9db9-9fa6f0e5811b	1d040183-856b-4510-a6a2-9eef729bfc45
af5ba1a2-837e-42e6-9afa-16207886c776	f8433b1c-dcf4-4eb2-b170-b1a218a22cd2	6c4c8bae-462c-4893-9a80-348f4d17ebb2
afb3bd48-5891-41e0-af00-4f8c7db057af	4300b7a4-4bc2-458d-a95e-afd8fbafa232	b85466fb-4e26-4201-b202-b6194b3d5428
b237939c-f971-4434-94c8-96d1b8fe9199	e250ebda-d1bf-4995-b932-607d7dbe07b3	36f0503d-d592-4ac3-b441-e1c226f446a1
b2928637-66bc-4fb4-806a-7ddcb26af360	662be858-35d3-48a3-a22a-357d78eeb07b	cf2babd7-78ca-481c-8f2b-70bab84ab4fd
b318ad37-16e8-4c53-ba0a-0e8d6fdfbe89	00ac22e8-826e-49df-8216-04571b00ac21	3202f6eb-f06d-4cb2-82e4-ff43815d3907
b3a63106-e4c7-4eea-8db6-513ff90a036c	b7cd9984-1fda-4411-abab-ae3bdd904bdd	f356c2f9-d9d7-4a2e-99f9-1b8b5a6f4154
b48d5663-b599-4d02-a70b-6bd12546041f	0a1bcb9c-aa08-4f75-b564-ff7abc75235c	26f7236b-3334-494c-be8c-5b0ce3896423
b627f1ba-fef9-415f-b251-91a59bb782d3	e80ac498-b700-437a-a09b-fb18737772cd	5738ea33-c3e8-470e-bd32-f048a318cc3d
b758cdf2-7e17-4e77-a699-3552fd8c8087	ab6dbc43-2783-46d4-8629-a9ef5f9d3099	51ada403-952c-43c1-b0ec-12052cb4e747
b7af5d94-4b4a-4130-94ee-fc1f23c5824a	477ced0b-8e65-49cc-af92-3c65b2137c9b	7c9a31a7-2da7-41a8-8a40-7dc0bef1f1d7
b846beb8-f53c-4b69-bd2e-901dc53ce8bb	2049e6fc-2db6-4715-8161-134b712eb166	075d22bf-232c-4b11-b327-d7422e7907ab
b86c786d-f8d8-4e6b-9504-95f8f4c807e0	001b47b2-67fc-471f-8501-928295e70e3f	2a7635ca-c7f8-4af6-b94b-cef1eff7d85d
b9e30469-13ad-4792-878a-889cd6480f91	5e99cc57-3fb2-42b4-8a11-048f71387a38	b5d28005-2bde-4b60-8075-2c150c448684
bb3eeb0c-a38c-4d4a-81a6-21b51515b126	d06b4ec5-7c5e-406e-a464-31770ce15335	fe28f4e3-e296-487e-9d37-f74ef7b64782
bd04a8cc-5d63-45bc-a2cc-91b0c7cb6e01	583d5465-f933-46d1-9fa4-307b76b97311	683d39a0-cc9d-4e6b-8778-f7bb98101a94
bd126642-2257-4857-b3da-b72305e5c095	6f7c3698-e5ee-4154-9eee-489a704d94ec	bbaca0d0-1041-47d5-8c90-00585049cdcc
bd41b7ee-bc24-40a9-99ab-483b2dbf95ae	0b522a08-b129-43c3-ac6b-d4a602cd9ddd	9b9dd211-1fa2-4597-babf-1dfe7b434cab
bd4643a6-9742-4a25-8029-a967cc2a84c7	c08cc10c-44c1-4fa4-897a-636f5dfb058f	08482623-c5b3-4acf-ba2d-ff94a8772127
bfd08f92-7030-4c34-849d-0187c8e88c74	56e6a7e5-7b14-4cd0-bc38-030fb2a49008	7b1b3475-ee79-4cc5-91ca-8b675322d0e4
bfee9a02-5ec3-4e11-a8e2-ebd47623caa0	c643713c-38f0-4514-b820-a566801a386a	c5cc2f3d-6356-45ef-b840-efc50c3ebda9
c016ea11-e4c9-4c06-9a1a-62226198be42	05e3949f-7b86-4cff-a95f-3dbb515775c6	c364268a-50e8-470d-b9dd-d812f938237b
c09c3de5-4244-404b-ae38-be65b86a48bd	88facd8c-e8d7-4aee-b0f7-ad0fa47f256e	90713558-7ff2-4216-ad9e-199841c8f6b1
c3bb6245-5d1b-4dbc-8b16-b0ca47472e91	ee146263-82f5-4ed7-bb49-4300837acc85	1d2d5dff-3445-444a-acd6-ce5c58ab0dbc
c3c65323-ace2-4f32-8595-7434edac5d28	b4a6c803-0909-422c-b3a7-be53acf6d93c	a7ae77bf-dac8-47c4-a2b0-866ce927bc30
c72fc475-80f0-4fe3-b306-acebd17f3bdb	4fb56c9d-a815-462e-ba66-bae060c53a65	950b5be9-77e8-46f5-a562-85bb1fbf35a9
c9ef3edb-1bb1-4233-a6be-4efd897ac110	4eb10fcd-1c59-44cd-879f-7a072de4b38a	6eb5a86a-5fe6-4001-9983-6bfc11323cee
ca59d6be-7978-4817-b54e-435674502b0d	5031dabb-fa76-46bd-9658-4d386fb01c5b	3e439747-107e-41c2-9455-a28a20dcf5ce
cbd7702e-5a52-474b-a9da-3fb154a5d31f	9819b930-62b1-457c-82c5-1dee8824de68	b2752f67-e17e-41c3-b1ee-99b3349ab3e2
cbde5865-572f-4cd9-af1e-0f8bb6e4a4b0	6354fc10-d70a-4453-b414-0d023f8de3b5	3df800f1-3d24-473d-8bb4-03c48b4d825d
cd6dc660-550f-4a19-b9f7-f1bc9c893ca8	62e55d9a-4bf7-4ab1-bfc1-32b711e68dd4	4306d28e-a06e-447b-9b2f-26d074a72407
ce67e934-e752-4d69-b212-007c655a7590	d5034b1e-43c1-486a-8d18-18b15f635e70	c29ee90a-9cc0-4552-9f76-5d00f9ed0335
ced86967-63fe-4cf5-ad91-d57c0e991522	00fd50cc-763e-4880-8ef0-f9e0ecb8ceb0	42beae13-e272-460e-bee8-d9c187a6acaf
cf2564c4-c49c-462f-8687-50998ab0db54	33af6d24-e5d0-4179-83d7-6e188db55b7c	6b634774-ccd6-48bf-8395-ae78a7bd6d2b
cfd3b543-2da8-4262-ae36-7ee27c0b5c6b	f8d173dd-c608-48a1-bf14-3a72f76c05ed	4f52890b-813b-4d21-95ba-87184b123fc9
d15cdce3-1f22-4224-8ae3-0ff1b878e111	80c1f61e-74d3-4056-8796-ff288887a9af	1b445672-eb32-443d-92f2-f186ae09db8a
d4073658-c7fe-4f53-9e80-b95121a65475	8ae6e66c-b3a2-436a-8a28-94356cd373fd	c8a781f8-7857-4522-a92e-3c7fbb4acb22
d6172ad1-6cf8-41af-a88e-26c43ebe2464	6d561f09-7954-498d-a782-087135f90834	4436214a-6437-4a8f-b7c0-cb7299791d93
d6646110-a6f3-4176-bf1a-92a51ed6f4bc	63968319-c83a-460c-bcb0-c74f13309332	53d73080-748e-43d0-acef-f366a20074b5
d9d7a468-c215-4aee-98ad-554509fe6b86	9ba444a5-bf82-4c31-b4fb-093daf508186	d875dea5-f8dc-43a0-9037-0377a8df7f88
dc7b36c7-6492-4585-a072-10894fac10a0	522a5b8a-98e5-49e0-8dd5-09793ebcbeac	7ae2a15b-6c44-40ba-a943-b8322d9c74dc
ddae7efe-bbb8-48b5-a662-e3f16f3723b7	4a345fca-ea61-4bb9-9df9-f200845ceae3	3ee073bb-ea49-4ca2-b6b6-b4a8a8041ff0
de9c74e8-d399-465e-92cd-904a0e323bca	a6e02cdf-888c-41bd-8a4b-2a05bcce4d18	843f5dd5-ec6b-496c-ae29-b4bc6c387280
df0c32e3-d5f4-4b46-90e0-7eeb8d014c96	aa537f53-ff02-45a4-85f7-7b01558c9bba	c5549860-1ab9-475e-ab92-192bf26a98bb
e126c62a-cd3d-4ce3-b632-da7fb7bd9e4a	ddffb897-2497-482f-bc75-7ad72150408f	ee72638c-907d-4171-a4a9-63a1381383c4
e3c5435b-935b-45a3-847a-fd754cbc7b90	df4c7d2c-1e36-4dd7-a2b1-fe61a5ec26f6	85b0f6b6-2e60-4429-bf74-4aee87b63288
e562a8bc-cc91-46fe-ba2f-aa8ab62fefe9	ebb69264-564b-49ee-b013-86e83a1b9f49	b745d782-a8cc-45b1-849a-47e39f28e361
e6c010c7-dffa-40ba-86ca-355507b47e86	f7790cb8-4191-4342-8fe0-4cafdeb5e28e	b76fdddf-8a62-43ca-9762-d0922a36eba1
e932e556-59a6-4f70-9b4c-ef5f69dac3ce	80c4bb8f-07d1-4d12-92a5-07d09f5cdb29	9e5035d3-9ced-4b81-b77b-87d6aaf2631d
eb1309e6-5567-437b-82d7-549c1c8d5493	ac69bd1c-2131-4391-a2ee-b6c19b219c07	9dea3b37-fc47-42f1-a7bc-1af671af5693
eb79f47b-d933-4144-8d61-83104493418e	1fce060a-1763-460c-b9c4-39f637675992	d18dd46c-c975-4867-bc47-64130de7490e
ecc872f3-1dab-4076-a08b-f186d17805b7	59b0ea32-8c09-4434-8c2d-59c431142089	8610e32d-0d99-47a5-b220-31f3b6a7a3f1
ed143b7b-3236-415d-b8a2-bed63489f372	44cb4ea7-d372-4677-b16d-8b077410227c	b15e37fc-4290-4734-86f9-067ea4482419
ed175850-c13a-4b33-947d-bd6e911000db	31ab381d-b6fd-4d99-b20b-1e9535e41d45	180a1096-66eb-4bc8-937a-117dc51af4bf
ef8f2c6c-8363-471e-9436-252fcef3ac43	122e484b-ee3d-47a3-bcf8-06c420ce78e6	9809009f-63db-4a16-8fe3-a11a474f896f
efca8806-7485-46db-bc59-6775a71eb81c	ba4d3f2d-2fc8-4bff-b1f7-fb0322aac68e	8695faa4-e4ac-45f1-a78b-9afc2401c9b4
efe5abc5-9197-495b-853c-2844a14e4149	6b7ea56e-6dd1-454e-b949-83b3e955171b	574442f2-baca-4800-ad09-fed27ea4bd87
f0173728-58cb-4d7d-b28d-02355b49b9ed	c5b18bcb-bbb9-43ee-989a-717c14371257	3a3a7a84-4c7d-4b61-a210-5e56eafde5d3
f0b9b314-5e83-4975-af42-54ee03bcc459	b32685f7-037e-40f1-8d30-60cabdb29e21	40584e9f-7f57-46b8-b006-dec1fe6cf9ea
f378e99d-b59e-43a6-ae60-5b2b180209c3	61d77efd-eec4-421b-a717-4486512668da	629211b6-49d7-4024-879c-3ac5bc86f9d9
f3f2192d-8d5a-4bc5-b113-e8909b5176e1	bd851028-716d-413a-85a9-e27682e879c8	1c769c90-dafa-403e-8cc6-69406f664f88
f549b5fa-a6c0-49fb-8a07-dda4f72ff076	b562db25-cd6f-448c-9ea1-b540b0dfb3e1	42b68828-6c5e-4004-ae2e-96e1a0f47391
f772212a-cd98-40f9-bdcd-e75740c1f6be	c0fde6a4-7316-4519-b48d-08e76684562f	349de0b8-ea4a-45eb-9631-8259b539f7b8
f7e918d9-f19c-4a3d-b3f7-b53b072f88bb	a669ce2f-aed5-4218-9199-1dff58b72591	57c37aff-2224-4314-a337-454fb82ef47b
f80deca1-0641-4a52-86b5-7b01c227ba8a	024f3a84-e1ec-4049-95e7-ecc8f39697f0	1d343b2a-ee18-4738-b5d3-18cf3b73a4ec
f8d3cea0-5f3f-4298-b4a9-145571ba840e	1b0e840b-9cf2-4759-a9db-b2e9215c525e	9b7e0e0e-1ccd-4fc3-a06c-977522c5d6c8
fabb1fba-dea1-44a5-a9c2-e40b46011c7a	8777ffb1-3164-497e-b105-2895c1bd05cc	08d4ab09-9752-4285-9d0d-60530ebf8f45
fbabd331-fc4f-47de-b4d0-a9ee5434fa5b	c2a8ad0d-aaa0-4c29-a9b2-6e6617995a7d	5a8e70b6-e13b-4e95-b761-754706dd5985
fc1dff0a-6a95-42fe-9dc4-362e27330bf9	499531da-aae2-47f4-9a07-fac1baf6324c	a5e94c4c-e950-4889-b10b-6be8e8311f0e
fdfddc05-516f-4408-83a3-731309a5bbb9	34c79720-7710-4f86-b1fc-ef6565ab8459	45cb15a2-bc46-46a9-afdb-9e6b64a777da
aion	SAMEA3182889	SAMEA3754202
aion	SAMEA3182889	SAMEA3754203
babk	SAMEA2398182	SAMEA2459959
babz	SAMEA2845308	SAMEA3854226
bezi	SAMEA2397972	SAMEA2518325
bezi	SAMEA2397972	SAMEA2518324
bilx	SAMEA2827511	SAMEA3374091
bilx	SAMEA2827511	SAMEA3374092
bima	SAMEA2398984	SAMEA2433568
bima	SAMEA2398984	SAMEA2433566
bipt	SAMEA2425050	SAMEA2719619
bokz	SAMEA2724751	SAMEA3355549
bokz	SAMEA2724751	SAMEA3355550
bubh	SAMEA2434168	SAMEA2675459
bubh	SAMEA2434168	SAMEA2698309
burb	SAMEA2649532	SAMEA3460681
burb	SAMEA2649532	SAMEA3466481
ceik	SAMEA2467861	SAMEA3470396
ceik	SAMEA2467861	SAMEA3474016
ciwj	SAMEA2570429	SAMEA3484001
ciwj	SAMEA2570429	SAMEA3483999
cuhk	SAMEA2399960	SAMEA2682671
cuhk	SAMEA2399960	SAMEA2682670
cups	SAMEA2399036	SAMEA2498700
datg	SAMEA2397956	SAMEA2632921
deyz	SAMEA3257656	SAMEA3847037
deyz	SAMEA3257656	SAMEA3847036
diku	SAMEA2397953	SAMEA2593858
doao	SAMEA2724748	SAMEA3443156
doao	SAMEA2724748	SAMEA3448741
dons	SAMEA2398824	SAMEA2459961
eesb	SAMEA3106373	SAMEA3470401
eika	SAMEA2398394	SAMEA2590621
eipl	SAMEA2399070	SAMEA2536417
eipl	SAMEA2399070	SAMEA2536405
eiwy	SAMEA2398609	SAMEA2645805
eofe	SAMEA2397925	SAMEA2474456
euts	SAMEA2743226	SAMEA3755280
fafq	SAMEA2399464	SAMEA2711371
fawm	SAMEA3249310	SAMEA3735541
fawm	SAMEA3249310	SAMEA3754916
feec	SAMEA2399162	SAMEA2612471
feec	SAMEA2399162	SAMEA2612483
fiaj	SAMEA2517316	SAMEA3463756
fiaj	SAMEA2517316	SAMEA3469236
fikt	SAMEA2399248	SAMEA2547619
garx	SAMEA2398117	SAMEA2398552
gesg	SAMEA2474450	SAMEA3854130
gifk	SAMEA3216833	SAMEA3753601
hayt	SAMEA2398554	SAMEA2445790
hayt	SAMEA2398554	SAMEA2445784
hecn	SAMEA3180218	SAMEA3853173
hecn	SAMEA3180218	SAMEA3853180
hehd	SAMEA2398886	SAMEA2518338
hehd	SAMEA2398886	SAMEA2518322
heja	SAMEA2398336	SAMEA2627577
heja	SAMEA2398336	SAMEA2627578
heth	SAMEA2397991	SAMEA2658090
hiaf	SAMEA2398469	SAMEA2609971
hipn	SAMEA3257661	SAMEA3483998
hipn	SAMEA3257661	SAMEA3483996
hoik	SAMEA2399963	SAMEA2698315
ieki	SAMEA2398930	SAMEA2445779
ieki	SAMEA2398930	SAMEA2445787
iisa	SAMEA2397993	SAMEA2536412
iisa	SAMEA2397993	SAMEA2536410
iiyk	SAMEA3206414	SAMEA4303610
iiyk	SAMEA3206414	SAMEA4303613
iudw	SAMEA2632917	SAMEA3851971
iudw	SAMEA2632917	SAMEA3851966
jejf	SAMEA2784224	SAMEA3854309
jejf	SAMEA2784224	SAMEA3962529
jilk	SAMEA2661679	SAMEA3853136
jilk	SAMEA2661679	SAMEA3853137
jogf	SAMEA2398002	SAMEA2398028
joxm	SAMEA2398410	SAMEA2547637
jufd	SAMEA2397903	SAMEA2399463
jufd	SAMEA2397903	SAMEA2399461
juuy	SAMEA2821687	SAMEA3853131
kajh	SAMEA2784668	SAMEA3853122
kajh	SAMEA2784668	SAMEA3854215
kefb	SAMEA3107604	SAMEA3853038
kegd	SAMEA2586983	SAMEA3977051
kehc	SAMEA2399238	SAMEA2658107
keui	SAMEA2645813	SAMEA3962382
keui	SAMEA2645813	SAMEA3962381
kolf	SAMEA2399132	SAMEA2547615
kolf	SAMEA2399132	SAMEA2547644
kucg	SAMEA2398627	SAMEA2645814
kuco	SAMEA2555013	SAMEA3967041
kuco	SAMEA2555013	SAMEA3969693
kute	SAMEA2676424	SAMEA3974246
kute	SAMEA2676424	SAMEA3974247
kuxp	SAMEA2398859	SAMEA2547622
laey	SAMEA2769869	SAMEA3853157
laey	SAMEA2769869	SAMEA3853161
lako	SAMEA2519546	SAMEA3970237
lako	SAMEA2519546	SAMEA3970239
lepk	SAMEA2567349	SAMEA3962624
lepk	SAMEA2567349	SAMEA3964256
letw	SAMEA2547891	SAMEA3962566
letw	SAMEA2547891	SAMEA3967410
lexy	SAMEA2397875	SAMEA2536416
lexy	SAMEA2397875	SAMEA2536404
liqa	SAMEA2612453	SAMEA3968753
liqa	SAMEA2612453	SAMEA3974236
lise	SAMEA2398425	SAMEA2625592
lise	SAMEA2398425	SAMEA2625589
melw	SAMEA3182890	SAMEA3754205
melw	SAMEA3182890	SAMEA3754201
meue	SAMEA3477717	SAMEA3973848
meue	SAMEA3477717	SAMEA3973851
miaj	SAMEA2590622	SAMEA3854313
miaj	SAMEA2590622	SAMEA3962387
mita	SAMEA2474452	SAMEA2724743
naah	SAMEA2519551	SAMEA3962620
naah	SAMEA2519551	SAMEA3962619
naju	SAMEA2438671	SAMEA3962372
nekd	SAMEA2397882	SAMEA2445783
nosn	SAMEA3107599	SAMEA3964907
nosn	SAMEA3107599	SAMEA3964906
nufh	SAMEA2675458	SAMEA3973288
nufh	SAMEA2675458	SAMEA3974015
nusw	SAMEA2398191	SAMEA2464779
oaaz	SAMEA2398710	SAMEA2459970
oaaz	SAMEA2398710	SAMEA2459968
oapg	SAMEA2398891	SAMEA2547899
oaqd	SAMEA2437412	SAMEA3854308
oaqd	SAMEA2437412	SAMEA3965164
oevr	SAMEA2399215	SAMEA2570435
oicx	SAMEA2567345	SAMEA3968774
oicx	SAMEA2567345	SAMEA3968772
oikd	SAMEA2474461	SAMEA4446772
oikd	SAMEA2474461	SAMEA4446953
oilg	SAMEA3249664	SAMEA3485963
oilg	SAMEA3249664	SAMEA3485962
paab	SAMEA2602901	SAMEA3962561
paab	SAMEA2602901	SAMEA3962562
pahc	SAMEA2398988	SAMEA2547633
pahc	SAMEA2398988	SAMEA2547616
pamv	SAMEA2398020	SAMEA2474458
pamv	SAMEA2398020	SAMEA2474454
pelm	SAMEA2398396	SAMEA2678742
pelm	SAMEA2398396	SAMEA2678738
pipw	SAMEA2645810	SAMEA3964247
pipw	SAMEA2645810	SAMEA3964246
podx	SAMEA2399042	SAMEA2533339
podx	SAMEA2399042	SAMEA2533336
poih	SAMEA2398779	SAMEA3968761
poih	SAMEA2398779	SAMEA3969686
puie	SAMEA2517320	SAMEA3962563
puie	SAMEA2517320	SAMEA3962560
qaqx	SAMEA2397876	SAMEA2658084
qayj	SAMEA2821487	SAMEA3963885
qayj	SAMEA2821487	SAMEA3963884
qehq	SAMEA2765385	SAMEA3967411
qehq	SAMEA2765385	SAMEA3968755
qihv	SAMEA2517311	SAMEA3466477
qolg	SAMEA2398833	SAMEA2464797
qolg	SAMEA2398833	SAMEA2464810
qonc	SAMEA2422407	SAMEA2707499
qonc	SAMEA2422407	SAMEA2707507
qoog	SAMEA3221080	SAMEA4090533
qoog	SAMEA3221080	SAMEA4090531
qorq	SAMEA2398650	SAMEA2609972
qorq	SAMEA2398650	SAMEA2609965
quls	SAMEA3105042	SAMEA3966392
rayr	SAMEA2397848	SAMEA2649534
riun	SAMEA2796331	SAMEA3477720
rozh	SAMEA2398700	SAMEA2555017
rozh	SAMEA2398700	SAMEA2555012
rutc	SAMEA2533337	SAMEA3974014
sebn	SAMEA2482393	SAMEA3962525
sebn	SAMEA2482393	SAMEA3962524
sebz	SAMEA2398573	SAMEA2420640
sehl	SAMEA2825553	SAMEA3974064
seru	SAMEA2472102	SAMEA3962568
seru	SAMEA2472102	SAMEA3965165
sita	SAMEA2398034	SAMEA3848359
sohd	SAMEA2531391	SAMEA4446780
sohd	SAMEA2531391	SAMEA4446956
sojd	SAMEA2418243	SAMEA2627571
sojd	SAMEA2418243	SAMEA2627569
suop	SAMEA2784230	SAMEA4343049
suop	SAMEA2784230	SAMEA4343052
tixi	SAMEA2821485	SAMEA3962389
toco	SAMEA2533340	SAMEA3311872
tolg	SAMEA2398199	SAMEA3974244
tolg	SAMEA2398199	SAMEA3974241
toss	SAMEA2811563	SAMEA3335591
tuju	SAMEA3107598	SAMEA3853121
tuju	SAMEA3107598	SAMEA3853119
ualf	SAMEA3113951	SAMEA3973854
ualf	SAMEA3113951	SAMEA3973852
uilk	SAMEA2619287	SAMEA3485958
uilk	SAMEA2619287	SAMEA3485957
uofv	SAMEA2398615	SAMEA2464819
uolo	SAMEA3208487	SAMEA3755284
vabj	SAMEA2397970	SAMEA2595426
vass	SAMEA2397896	SAMEA2627141
vazt	SAMEA3182887	SAMEA4089843
vazt	SAMEA3182887	SAMEA4089842
vuna	SAMEA2517312	SAMEA3448738
wahn	SAMEA2398967	SAMEA4303618
wahn	SAMEA2398967	SAMEA4303617
wetu	SAMEA2397907	SAMEA2464814
wibj	SAMEA2397844	SAMEA2627566
wibj	SAMEA2397844	SAMEA2627567
wigw	SAMEA2425048	SAMEA3969710
wiii	SAMEA2554404	SAMEA3312840
wiii	SAMEA2554404	SAMEA3316296
wopl	SAMEA2399114	SAMEA2398080
wuye	SAMEA2398452	SAMEA2518332
wuye	SAMEA2398452	SAMEA2518334
xojn	SAMEA2472098	SAMEA3854068
xugn	SAMEA2397909	SAMEA2645811
xugn	SAMEA2397909	SAMEA2645809
xuja	SAMEA2399062	SAMEA2494988
yelp	SAMEA2517313	SAMEA3282737
yemz	SAMEA2398878	SAMEA2613912
yemz	SAMEA2398878	SAMEA2613897
yoch	SAMEA3257556	SAMEA3847031
zaie	SAMEA3735550	SAMEA3966782
zaie	SAMEA3735550	SAMEA3973871
zapk	SAMEA2399213	SAMEA2570426
zapk	SAMEA2399213	SAMEA2570432
zerv	SAMEA2784232	SAMEA4089453
zerv	SAMEA2784232	SAMEA4089454
zihe	SAMEA3215179	SAMEA3735470
ziyn	SAMEA3109705	SAMEA3311866
zoxy	SAMEA2397963	SAMEA2536413
