## Supplementary File 3 for "Systematic genetic analysis of the MHC region reveals mechanistic underpinnings of HLA type associations with disease"

### Sheet: Table S3A iPSCORE
iPSCORE ID	Subject UUID	Family ID	Mother ID	Father ID	Trio ID	Monozygotic Twin ID	Unrelated Individuals	Sex	Age at Enrollment	Self-reported Race / Ethnicity (*Denotes Physician Report)	Recorded Ethnicity Grouping	Most Similar 1KGP Super Population	In Gene Expression Analysis
iPSCORE_1_1	eb79f47b-d933-4144-8d61-83104493418e	1	iPSCORE_1_4		0	0	No	Female	58	Hispanic / Caucasian	Multiple ethnicities reported	EUR	No
iPSCORE_1_2	5d86bbdd-4854-449f-b99d-0d04d0ce4ee8	1	iPSCORE_1_4		0	0	No	Female	61	Hispanic	Hispanic	EUR	No
iPSCORE_1_3	2f63f491-a9f2-4177-b2a1-c3d21ed9c247	1	iPSCORE_1_4		1	0	No	Female	57	Mexican	Hispanic	EUR	No
iPSCORE_1_4	ced86967-63fe-4cf5-ad91-d57c0e991522	1			0	0	Yes	Female	83	White	European	EUR	Yes
iPSCORE_1_5	a140d6d1-9fbf-4645-a083-b870bf2f0f67	1	iPSCORE_1_4		0	0	No	Female	53	Mexican American	Multiple ethnicities reported	EUR	No
iPSCORE_1_6	89dfb325-b613-4d76-a45f-945d21e170aa	1	iPSCORE_1_4		0	0	No	Male	55	Mexican White	Multiple ethnicities reported	EUR	No
iPSCORE_1_7	b846beb8-f53c-4b69-bd2e-901dc53ce8bb	1	iPSCORE_1_4		0	0	No	Male	52	White Hispanic	Multiple ethnicities reported	EUR	No
iPSCORE_1_8	6740411e-0edd-4097-9880-dbcdceb087ea	1	iPSCORE_1_2		0	0	No	Female	21	Hispanic	Hispanic	EUR	No
iPSCORE_1_9	2f43517b-1227-4943-86ba-54bea64723e3	1	iPSCORE_1_3		0	0	No	Female	37	Hispanic	Hispanic	AMR	No
iPSCORE_2_6	ae3637d4-493e-482e-bc48-6915e30ffb9c	2			3	0	Yes	Female	74	Caucasian	European	EUR	Yes
iPSCORE_2_7	6a784dd7-9c48-4841-93f9-930b9de49cc4	2			3	0	Yes	Male	77	Chinese	Asian	EAS	Yes
iPSCORE_1_12	3b6632a5-1006-45f8-9865-d38221294831	1	iPSCORE_1_3	iPSCORE_1_13	1	0	No	Female	32	Black / Mixed / Hispanic	Multiple ethnicities reported	EUR	No
iPSCORE_2_9	f549b5fa-a6c0-49fb-8a07-dda4f72ff076	2			2	0	Yes	Male	52	Caucasian	European	EUR	Yes
iPSCORE_3_4	9b3584b3-a27f-4be1-9a69-56f251e237bd	3			4	0	Yes	Male	59	White	European	EUR	Yes
iPSCORE_2_1	f772212a-cd98-40f9-bdcd-e75740c1f6be	2	iPSCORE_2_3	iPSCORE_2_9	0	0	No	Female	18	White	European	EUR	No
iPSCORE_2_2	83dacb11-4180-4807-b099-05fd1561a722	2	iPSCORE_2_3	iPSCORE_2_9	2	0	No	Female	21	Caucasian / Chinese	Multiple ethnicities reported	EUR	No
iPSCORE_2_3	e932e556-59a6-4f70-9b4c-ef5f69dac3ce	2	iPSCORE_2_6	iPSCORE_2_7	2	0	No	Female	48	White / Chinese	Multiple ethnicities reported	EAS	No
iPSCORE_2_4	bd04a8cc-5d63-45bc-a2cc-91b0c7cb6e01	2	iPSCORE_2_6	iPSCORE_2_7	0	0	No	Female	47	Asian / Caucasian	Multiple ethnicities reported	EAS	No
iPSCORE_2_5	2a81d225-42f6-43cf-904a-be64bf3fd2d7	2	iPSCORE_2_6	iPSCORE_2_7	0	0	No	Female	45	Caucasian / Asian	Multiple ethnicities reported	EAS	No
iPSCORE_3_7	3bc3e7ee-9130-4da5-b8f1-52d38bfc3c70	3			5	0	Yes	Male	56	Caucasian	European	EUR	Yes
iPSCORE_4_4	74809453-1b01-40bb-9071-47a93de70c78	4			6	0	Yes	Female	74	Asian	Asian	EAS	Yes
iPSCORE_2_8	de9c74e8-d399-465e-92cd-904a0e323bca	2	iPSCORE_2_6	iPSCORE_2_7	0	0	No	Male	50	Caucasian	European	EUR	No
iPSCORE_4_5	e6c010c7-dffa-40ba-86ca-355507b47e86	4			6	0	Yes	Male	75	Asian	Asian	EAS	Yes
iPSCORE_2_10	1e5b7098-f522-4a55-a698-2b6057844ab6	2	iPSCORE_2_6	iPSCORE_2_7	3	0	No	Male	36	Asian / Caucasian	Multiple ethnicities reported	EAS	No
iPSCORE_6_5	9ab06fba-a1bb-4736-930e-15ede9f493c7	6			0	0	Yes	Female	67	Caucasian	European	EUR	Yes
iPSCORE_3_1	10479353-d46d-478d-86f0-c6be025de81b	3	iPSCORE_3_3	iPSCORE_3_4	4	2	No	Female	26	Caucasian	European	EUR	No
iPSCORE_3_2	21681dd8-da3c-47c9-904c-3b8a91b2c3eb	3	iPSCORE_3_3	iPSCORE_3_4	0	2	No	Female	26	Caucasian	European	EUR	No
iPSCORE_7_2	9e7013ce-054f-46ae-bc49-4abe5d53d88a	7			7	0	Yes	Female	71	White	European	EUR	Yes
iPSCORE_7_3	7efe2fbe-251e-4c1a-9616-438a26f42a5d	7			7	0	Yes	Male	71	White	European	EUR	Yes
iPSCORE_3_5	b48d5663-b599-4d02-a70b-6bd12546041f	3	iPSCORE_3_3	iPSCORE_3_4	0	0	No	Female	21	White	European	EUR	No
iPSCORE_9_1	5bdb8207-56ec-4f2e-add3-3ce3fbd4b1e0	9			8	0	Yes	Male	77	White	European	EUR	Yes
iPSCORE_9_3	17911abe-0893-4919-b45e-5df3d3fe63c8	9			9	0	Yes	Male	80	Caucasian	European	EUR	Yes
iPSCORE_3_8	a69570c6-8972-4397-8635-63beace6672c	3	iPSCORE_3_6	iPSCORE_3_7	0	0	No	Female	26	Caucasian	European	EUR	No
iPSCORE_3_9	8dbd3466-e4dd-40a3-9c49-2e947a9bc113	3	iPSCORE_3_6	iPSCORE_3_7	5	0	No	Female	23	Caucasian	European	EUR	No
iPSCORE_4_1	214ad59b-7245-4ca7-bf42-84cc2e09bbbe	4	iPSCORE_4_4	iPSCORE_4_5	6	13	No	Male	48	Filipino	Asian	EAS	No
iPSCORE_4_2	4682919e-4283-4da6-8dc4-2f051889b661	4	iPSCORE_4_4	iPSCORE_4_5	0	13	No	Male	48	Filipino	Asian	EAS	No
iPSCORE_4_3	9409a6cc-0711-4583-9949-b679f66a823e	4	iPSCORE_4_4	iPSCORE_4_5	0	0	No	Male	39	Filipino	Asian	EAS	No
iPSCORE_10_3	639f158b-0cf7-47a2-bbd7-7599437df15c	10			10	0	No	Female	64	Caucasian / Asian	Multiple ethnicities reported	EUR	No
iPSCORE_10_4	49e6ade9-4681-4533-9665-39362a71f43a	10			10	0	No	Male	68	White	European	EUR	No
iPSCORE_11_4	201da1fb-3779-4344-af69-6e3bf1c58261	11			0	0	Yes	Female	74	Filipino	Asian	EAS	Yes
iPSCORE_12_3	d6172ad1-6cf8-41af-a88e-26c43ebe2464	12			11	0	Yes	Female	54	Filipino	Asian	EAS	Yes
iPSCORE_5_3	d6646110-a6f3-4176-bf1a-92a51ed6f4bc	5	iPSCORE_5_1		0	0	No	Male	9	Caucasian	European	EUR	No
iPSCORE_12_4	0c0a6edd-427f-4882-acfd-d21456416649	12			11	0	Yes	Male	53	Filipino	Asian	EAS	Yes
iPSCORE_13_3	bd4643a6-9742-4a25-8029-a967cc2a84c7	13			12	0	Yes	Male	80	White	European	EUR	Yes
iPSCORE_6_1	ac14fb34-0c8b-4264-9f93-5ce47c071a66	6	iPSCORE_6_5		0	0	No	Female	43	White	European	EUR	No
iPSCORE_6_2	6814c7bb-72dc-4760-bee5-dacdb499c255	6	iPSCORE_6_5		0	0	No	Male	41	White	European	EUR	No
iPSCORE_6_3	ef8f2c6c-8363-471e-9436-252fcef3ac43	6	iPSCORE_6_5		0	0	No	Male	36	Caucasian	European	EUR	No
iPSCORE_6_4	44e11fbd-e240-45eb-82da-ca08cf26950d	6	iPSCORE_6_5		0	0	No	Female	37	White	European	EUR	No
iPSCORE_13_4	a385666a-9318-47a1-8884-3a4cd2d897ef	13			12	0	Yes	Female	76	White	European	EUR	Yes
iPSCORE_7_1	2756c53f-5446-4d96-b44b-1efbfda4dbf2	7	iPSCORE_7_2	iPSCORE_7_3	7	0	No	Male	47	White	European	EUR	No
iPSCORE_14_4	d3608f01-38c7-499b-bce3-772f747b3042	14			0	0	Yes	Female	65	White	European	EUR	No
iPSCORE_15_4	2a5dd220-7333-4e3f-b523-23f571da6f85	15			0	0	Yes	Female	75	White	European	EUR	No
iPSCORE_16_1	97f20ecc-a17b-4d10-b689-908f5b9f3ddc	16			13	0	Yes	Male	51	Asian	Indian	SAS	Yes
iPSCORE_16_2	1efcbc5a-723d-4d7d-90d7-82a3f231c5fa	16			13	0	Yes	Female	47	Asian / Indian	Multiple ethnicities reported	SAS	Yes
iPSCORE_17_1	8c9ce6f6-06f6-4d70-885a-3c07d3ef8f91	17			14	0	Yes	Female	53	Caucasian	European	EUR	Yes
iPSCORE_17_2	1c858ef3-c305-4c6e-a3ac-594e9b9b98b2	17			14	0	Yes	Male	66	Japanese	Asian	EAS	Yes
iPSCORE_18_2	d15cdce3-1f22-4224-8ae3-0ff1b878e111	18			15	0	Yes	Female	64	Asian	Asian	EAS	Yes
iPSCORE_8_4	e0793a72-9694-4711-a2c6-d2ff9071d05f	8	iPSCORE_8_1		0	0	No	Female	45	White	European	EUR	No
iPSCORE_18_3	5482a5d3-6f16-483b-9c14-ca2f838d6af9	18			15	0	Yes	Male	70	Filipino	Asian	EAS	Yes
iPSCORE_9_2	21f44f41-69ee-427c-933b-a0afdc16a0bf	9	iPSCORE_9_5	iPSCORE_9_1	8	0	No	Male	52	White	European	EUR	No
iPSCORE_21_2	f378e99d-b59e-43a6-ae60-5b2b180209c3	21			17	0	Yes	Female	47	Caucasian	European	EUR	Yes
iPSCORE_9_4	4d7c824b-1b6b-40d7-a48f-f0635aebc459	9	iPSCORE_9_6	iPSCORE_9_3	9	0	No	Female	47	Caucasian	European	EUR	No
iPSCORE_21_5	0d10de91-acfb-4aeb-94b3-2b7c820730ee	21			16	0	Yes	Female	54	Caucasian	European	EUR	No
iPSCORE_22_3	1ad9d96c-47dc-4c03-85b7-39e31a2b0550	22			0	0	No	Male	26	White	European	EUR	No
iPSCORE_10_1	d1a68069-eb49-411a-9652-98f5834c4d73	10	iPSCORE_10_3	iPSCORE_10_4	10	0	Yes	Female	40	Caucasian	European	EUR	No
iPSCORE_10_2	f8d3cea0-5f3f-4298-b4a9-145571ba840e	10	iPSCORE_10_3	iPSCORE_10_4	0	0	Yes	Female	27	White	European	EUR	Yes
iPSCORE_25_3	54261555-6414-44df-86fb-34ddb68ae553	25			0	0	Yes	Female	66	Iraqi	Middle Eastern	EUR	No
iPSCORE_27_2	659c5acf-5cae-4bfe-8c9f-dff532a69e88	27			0	0	Yes	Male	54	White	European	EUR	Yes
iPSCORE_11_1	b7af5d94-4b4a-4130-94ee-fc1f23c5824a	11	iPSCORE_11_4		0	0	No	Female	44	Asian	Asian	EAS	No
iPSCORE_11_2	ddae7efe-bbb8-48b5-a662-e3f16f3723b7	11	iPSCORE_11_1		0	0	No	Male	20	Filipino	Asian	EAS	No
iPSCORE_11_3	bfee9a02-5ec3-4e11-a8e2-ebd47623caa0	11	iPSCORE_11_4		0	0	No	Female	47	Filipino	Asian	EAS	No
iPSCORE_37_2	86f9d6b6-f59d-472c-b53c-cf9c1cb59f37	37			0	0	Yes	Male	69	White	European	EUR	Yes
iPSCORE_12_1	6416d8a3-4027-4ebb-ad29-64edabaa7bbb	12	iPSCORE_12_3	iPSCORE_12_4	11	0	No	Female	30	Filipino	Asian	EAS	No
iPSCORE_12_2	aaf0f250-d1af-444f-941b-9d165e1bc2b6	12	iPSCORE_12_3	iPSCORE_12_4	0	0	No	Male	23	Pacific Islander	Asian	EAS	No
iPSCORE_38_1	ade65a1b-a91b-4b66-b3b0-2f3b0f567ec7	38			0	0	Yes	Male	76	White	European	EUR	Yes
iPSCORE_41_1	75ee0c91-af66-46e4-b5d0-90817e6c763f	41			0	0	Yes	Male	82	Caucasian	European	EUR	Yes
iPSCORE_13_1	f0173728-58cb-4d7d-b28d-02355b49b9ed	13	iPSCORE_13_4	iPSCORE_13_3	0	6	No	Female	53	White	European	EUR	No
iPSCORE_13_2	5595871f-2997-41d2-b749-6ad518e89bd4	13	iPSCORE_13_4	iPSCORE_13_3	12	6	No	Female	53	White	European	EUR	No
iPSCORE_42_1	9d988cb0-01b1-4d5d-bf4b-3fd3baf149a4	42			0	0	Yes	Female	61	Caucasian	European	EUR	Yes
iPSCORE_43_1	032f42b3-42da-4a6a-9b01-cdf540e1866c	43			0	0	Yes	Male	18	African American	African American	AFR	Yes
iPSCORE_14_1	2fdcaed0-53ec-419b-8779-6a826d8c10bb	14	iPSCORE_14_4		0	0	Yes	Female	40	White	European	EUR	Yes
iPSCORE_14_2	24a05048-39b7-4e5a-b4cc-2543d4186748	14	iPSCORE_14_4		0	0	No	Female	40	White	European	EUR	No
iPSCORE_14_3	46f471f8-8860-428a-8880-74e0fe670b17	14	iPSCORE_14_4		0	0	No	Male	44	White	European	EUR	No
iPSCORE_44_1	59e0a3fd-3a78-4af5-b300-bd6f9d4f440f	44			0	0	Yes	Male	37	Caucasian	European	EUR	Yes
iPSCORE_15_1	ed143b7b-3236-415d-b8a2-bed63489f372	15	iPSCORE_15_4		0	0	No	Male	55	White	European	EUR	No
iPSCORE_15_2	88338579-5e7e-4de7-a3cc-bf2eb308aa9f	15	iPSCORE_15_4		0	0	No	Male	51	White	European	EUR	No
iPSCORE_15_3	17e14381-d098-400d-a4c8-9e635a55293a	15	iPSCORE_15_4		0	0	Yes	Male	47	White	European	EUR	Yes
iPSCORE_45_1	7e0aaae1-886a-4f4a-8abe-b91fc9c730f5	45			0	0	Yes	Female	27	White	European	EUR	Yes
iPSCORE_46_1	4bacc6e7-f7ae-4ce4-b65b-96482fd163fe	46			0	0	Yes	Male	47	Caucasian	European	EUR	Yes
iPSCORE_47_1	81c939c5-2749-4377-9697-8afe3c4cf7c4	47			0	0	Yes	Male	65	Caucasian	European	EUR	Yes
iPSCORE_16_3	83a1b295-b907-4233-b0a8-df753b2cee16	16	iPSCORE_16_2	iPSCORE_16_1	13	0	No	Male	15	Indian	Indian	SAS	No
iPSCORE_48_1	97685099-9644-4f48-aef2-ec687643bcb8	48			0	0	Yes	Male	56	Caucasian	European	EUR	No
iPSCORE_49_1	b318ad37-16e8-4c53-ba0a-0e8d6fdfbe89	49			0	0	Yes	Female	64	Caucasian	European	EUR	Yes
iPSCORE_17_3	59ba8d64-a92b-4ae2-bcb4-847de2fdf1dd	17	iPSCORE_17_1	iPSCORE_17_2	14	0	No	Male	18	Japanese American	Multiple ethnicities reported	EUR	No
iPSCORE_18_1	7df93333-f21c-4775-8679-c2518e05bce4	18	iPSCORE_18_2	iPSCORE_18_3	15	0	No	Male	33	Filipino	Asian	EAS	No
iPSCORE_50_1	75551a5c-4c65-475f-be23-0e73f8671dfd	50			0	0	Yes	Male	70	Caucasian	European	EUR	Yes
iPSCORE_51_1	03235361-4310-4737-ac0b-4ce92d99fbf3	51			0	0	Yes	Male	77	Caucasian	European	EUR	Yes
iPSCORE_52_1	8ffc7548-9ba1-468b-a4bc-be413cfa6981	52			0	0	Yes	Male	72	White	European	EUR	Yes
iPSCORE_53_1	d4073658-c7fe-4f53-9e80-b95121a65475	53			0	0	Yes	Male	75	Lithuanian	European	EUR	Yes
iPSCORE_54_1	000a5dcf-764a-4f69-ab1c-5950cec4bbbe	54			0	0	Yes	Male	53	Caucasian	European	EUR	Yes
iPSCORE_55_1	1a3241a7-f60c-4b9a-a469-74833c36ebd3	55			0	0	Yes	Male	59	White	European	EUR	Yes
iPSCORE_56_1	cbde5865-572f-4cd9-af1e-0f8bb6e4a4b0	56			0	0	Yes	Male	72	Caucasian	European	EUR	Yes
iPSCORE_57_1	ab7eefb9-f9e8-47e3-8f96-901a9adce788	57			0	0	Yes	Female	54	White	European	EUR	Yes
iPSCORE_58_1	36e99817-83e7-4dba-8e15-61f1184ab62d	58			0	0	Yes	Male	57	Caucasian	European	EUR	Yes
iPSCORE_59_1	725e0255-424c-44da-86c9-bc0bc14a21a8	59			0	0	Yes	Female	63	African American	African American	AFR	Yes
iPSCORE_21_3	cfd3b543-2da8-4262-ae36-7ee27c0b5c6b	21	iPSCORE_21_2	iPSCORE_21_6	17	0	No	Male	15	Caucasian	European	EUR	No
iPSCORE_21_4	046d2f59-77a5-434f-bddd-46c1a30e59a2	21	iPSCORE_21_5	iPSCORE_21_1	16	0	No	Male	24	Caucasian	European	EUR	No
iPSCORE_60_1	8dcd5c7f-fa13-4302-af2b-915c878e23e8	60			0	0	Yes	Female	83	Latino	Hispanic	AMR	Yes
iPSCORE_61_1	79796c20-0549-48b5-b97e-ee8e80e0e193	61			0	0	Yes	Male	73	Caucasian	European	EUR	Yes
iPSCORE_62_1	76db32e7-8830-4346-b3ee-ad0395cba242	62			0	0	Yes	Male	53	Caucasian	European	EUR	Yes
iPSCORE_63_1	749a66fb-0d16-44fa-b263-cc4e260c5fd6	63			0	0	Yes	Male	57	Filipino	Asian	EAS	Yes
iPSCORE_64_1	032adc29-28f9-45dd-8b8a-563c3170680b	64			0	0	Yes	Male	42	White	European	EUR	Yes
iPSCORE_65_1	3006e6ad-d831-474c-acbe-61ee4da37180	65			0	0	Yes	Male	23	Mexican	Hispanic	AMR	Yes
iPSCORE_23_2	c9ef3edb-1bb1-4233-a6be-4efd897ac110	23	iPSCORE_23_1		0	0	No	Male	23	White	European	EUR	No
iPSCORE_66_1	135171af-3876-4422-a7f9-3d37d6fd67bf	66			0	0	Yes	Male	24	Hispanic	Hispanic	EUR	Yes
iPSCORE_67_1	c72fc475-80f0-4fe3-b306-acebd17f3bdb	67			0	0	Yes	Female	48	Caucasian	European	EUR	Yes
iPSCORE_24_2	060066b8-6fc6-4b00-b7c4-ae195f646f5e	24	iPSCORE_24_3		0	0	No	Female	22	White	European	EUR	No
iPSCORE_68_1	3c877e16-9fae-44d8-9e8c-7e221103858b	68			0	0	Yes	Female	68	White	European	EUR	Yes
iPSCORE_25_1	508fb6c5-c9d5-4881-9638-cd4bd04d822f	25	iPSCORE_25_3		0	0	No	Female	44	Iraqi	Middle Eastern	EUR	No
iPSCORE_25_2	1dd9eacc-e3d3-4d60-9dcb-60a17808cde9	25	iPSCORE_25_3		0	0	Yes	Male	36	Caucasian	European	EUR	Yes
iPSCORE_69_1	66d88423-3567-4c3e-82dc-eff030aea3ca	69			0	0	Yes	Male	64	Asian	Asian	EAS	Yes
iPSCORE_70_1	cd6dc660-550f-4a19-b9f7-f1bc9c893ca8	70			0	0	Yes	Male	24	American	European	EUR	Yes
iPSCORE_71_1	60bd2a54-fecd-4c6e-8442-b13f66d869a6	71			0	0	Yes	Female	32	Filipino	Asian	EAS	Yes
iPSCORE_72_1	bd126642-2257-4857-b3da-b72305e5c095	72			0	0	Yes	Male	31	Chinese	Asian	EAS	Yes
iPSCORE_26_4	aa8892e6-94d2-4357-b7e7-b05d8aa49a3c	26	iPSCORE_26_1		0	0	No	Female	35	Caucasian	European	EUR	No
iPSCORE_73_1	10f10a94-511f-4538-9c0c-cbe5fdb14b6c	73			0	0	Yes	Female	23	Asian	Asian	EAS	Yes
iPSCORE_74_1	f80deca1-0641-4a52-86b5-7b01c227ba8a	74			0	0	Yes	Male	42	Caucasian	European	EUR	Yes
iPSCORE_75_1	28114ea7-018a-47bb-af34-32bcfbf1a233	75			0	0	Yes	Female	30	Persian	Middle Eastern	EUR	Yes
iPSCORE_76_1	afb3bd48-5891-41e0-af00-4f8c7db057af	76			0	0	Yes	Male	36	Indian	Indian	SAS	Yes
iPSCORE_77_1	50d9dcf3-cbdd-436f-bbf8-fcbb920d23e0	77			0	0	Yes	Female	23	Chinese	Asian	EAS	Yes
iPSCORE_78_1	ed175850-c13a-4b33-947d-bd6e911000db	78			0	0	Yes	Female	21	Chinese	Asian	EAS	Yes
iPSCORE_79_1	7cf9e7b2-28a3-4b42-812b-929516fbce4a	79			0	0	Yes	Female	24	Asian	Asian	EAS	Yes
iPSCORE_80_1	0c6ef005-c904-49f1-9308-8169046c0fa2	80			0	0	Yes	Male	36	Indian (Asian)	Indian	SAS	Yes
iPSCORE_81_1	62d833a3-87c8-40a2-8261-d172f4c0e7fe	81			0	0	Yes	Female	41	Caucasian / Native American	Multiple ethnicities reported	EUR	Yes
iPSCORE_82_1	8039c171-beb7-40bb-adc7-3d915a97ea25	82			0	0	Yes	Female	24	White	European	EUR	Yes
iPSCORE_83_1	bfd08f92-7030-4c34-849d-0187c8e88c74	83			0	0	Yes	Female	37	Indian (Asian)	Indian	SAS	Yes
iPSCORE_84_1	168437ba-e29e-4439-a508-23d44075022e	84			0	0	Yes	Male	21	Chinese	Asian	EAS	Yes
iPSCORE_85_1	f7e918d9-f19c-4a3d-b3f7-b53b072f88bb	85			0	0	Yes	Female	43	White	European	EUR	Yes
iPSCORE_86_1	27d69b74-d193-448c-91ac-2b7fb07a49ac	86			0	0	Yes	Female	23	Chinese	Asian	EAS	Yes
iPSCORE_87_1	10571d4e-c0e9-474b-80b6-75c59ebd1942	87			0	0	Yes	Female	21	Chinese	Asian	EAS	Yes
iPSCORE_88_1	65ee0ab5-4a77-454f-9112-a2f245d63396	88			0	0	Yes	Female	32	White	European	EUR	Yes
iPSCORE_89_1	b2928637-66bc-4fb4-806a-7ddcb26af360	89			0	0	Yes	Male	36	Black / Korean	Multiple ethnicities reported	EUR	Yes
iPSCORE_90_1	72739241-3ddb-41ab-8438-150e20619de1	90			0	0	Yes	Male	23	Asian / Chinese	Asian	EAS	Yes
iPSCORE_91_1	680c1781-088b-4de0-86dc-00b21eff3cfc	91			0	0	Yes	Male	68	White	European	EUR	Yes
iPSCORE_92_1	0c24b869-9532-40cb-ad97-f579d1b1fa8e	92			0	0	Yes	Female	54	White	European	EUR	Yes
iPSCORE_93_1	efe5abc5-9197-495b-853c-2844a14e4149	93			0	0	Yes	Female	60	White	European	EUR	Yes
iPSCORE_94_1	bb3eeb0c-a38c-4d4a-81a6-21b51515b126	94			0	0	Yes	Female	37	Caucasian	European	EUR	Yes
iPSCORE_95_1	1135e184-4a2c-4660-8241-9216f5651fe0	95			0	0	Yes	Female	28	White	European	EUR	Yes
iPSCORE_96_1	e126c62a-cd3d-4ce3-b632-da7fb7bd9e4a	96			0	0	Yes	Male	59	Caucasian	European	EUR	Yes
iPSCORE_97_1	68172f76-95a4-4582-8bb3-e2967315fd02	97			0	0	Yes	Male	53	White	European	EUR	Yes
iPSCORE_98_1	af5ba1a2-837e-42e6-9afa-16207886c776	98			0	0	Yes	Male	25	White	European	EUR	Yes
iPSCORE_99_1	416e2905-329b-44ed-bb02-8a3b1ed6847e	99			0	0	Yes	Female	25	White	European	EUR	Yes
iPSCORE_100_1	35bdd022-52cd-43e0-a658-3ea802787462	100			0	0	Yes	Female	39	Caucasian	European	EUR	Yes
iPSCORE_101_1	92516175-d525-442e-bd5a-816a1962d37d	101			0	0	Yes	Male	39	White	European	EUR	Yes
iPSCORE_102_1	11c5e9cc-f702-4c47-91fd-201346ab5a3c	102			0	0	Yes	Female	53	Caucasian	European	EUR	Yes
iPSCORE_104_1	5f5c5255-f41b-46eb-a9bd-7130515e3efc	104			0	0	Yes	Female	49	Caucasian	European	EUR	Yes
iPSCORE_107_1	a77d48d0-a1a9-4f2c-ae14-ed6a952163bc	107			0	0	Yes	Female	62	White	European	EUR	Yes
iPSCORE_110_1	e3c5435b-935b-45a3-847a-fd754cbc7b90	110			0	0	Yes	Female	48	Caucasian	European	EUR	Yes
iPSCORE_113_1	fdfddc05-516f-4408-83a3-731309a5bbb9	113			0	0	Yes	Female	52	White	European	EUR	Yes
iPSCORE_116_1	03346cae-a4f3-4481-92ff-d76db0c82468	116			0	0	Yes	Female	56	Caucasian	European	EUR	Yes
iPSCORE_118_1	24b6d716-c623-4c33-bc31-f1a40452e9fc	118			0	0	Yes	Male	44	White	European	EUR	Yes
iPSCORE_120_1	90e8222f-2a97-4a3c-9517-fbd7626122fd	120			0	0	Yes	Male	26	White	European	EUR	Yes
iPSCORE_122_1	683ef91f-ff78-4376-9de6-a0d102b95885	122			0	0	Yes	Female	77	Caucasian	European	EUR	No
iPSCORE_126_1	d68f7082-a6c8-4284-90d8-2455b69f73ca	126			0	0	Yes	Male	44	Caucasian	European	EUR	No
iPSCORE_127_1	1186da58-e484-4c74-a5b5-713fe453c8b1	127			0	0	Yes	Male	34	Caucasian	European	EUR	No
iPSCORE_128_1	5328dc32-382d-4ae0-87fc-995b1a017b84	128			0	0	Yes	Male	59	Caucasian	European	EUR	No
iPSCORE_129_1	7a713b47-d94f-424e-bd36-7618c87fa9cf	129			0	0	Yes	Female	29	Hispanic	Hispanic	AMR	No
iPSCORE_130_1	7df93c18-85da-43a1-a4b9-7c488c7f84e8	130			0	0	Yes	Male	52	White	European	EUR	No
iPSCORE_131_1	20699e5e-8d7f-4412-9023-973564011821	131			0	0	Yes	Male	53	African American	African American	AFR	No
iPSCORE_132_1	ceacbafc-f9a8-486e-b516-47d7a6c6d0b6	132			0	0	Yes	Male	34	Native American/Caucasian	Multiple ethnicities reported	AMR	No
iPSCORE_133_1	9930c672-d29c-4e6e-a4a1-0b765ad5a90d	133			0	0	Yes	Male	63	Black	African American	AFR	No
iPSCORE_134_1	87414873-734f-4598-8249-abe4152d38a1	134			0	0	Yes	Male	30	Hispanic	Hispanic	AMR	No
iPSCORE_137_1	16d3ad23-8f6e-4676-ad9b-a9588d498043	137			0	0	Yes	Female	53	Not Reported	European	EUR	No
iPSCORE_138_1	e9a13c00-ebca-4d5d-90a0-7806e9dff7ab	138			0	0	Yes	Male	52	American Indian	Hispanic	EUR	No
iPSCORE_139_1	48d21b95-8676-4478-a523-382886b59a23	139			0	0	Yes	Male	76	Caucasian	European	EUR	No
iPSCORE_140_1	3596b9dd-a058-4686-9879-ba4636b0fc46	140			0	0	Yes	Male	67	White	European	EUR	No
iPSCORE_141_1	a8f2c942-d9ae-486a-b87f-1fb4ef45ae99	141			0	0	Yes	Male	64	White	European	EUR	No
iPSCORE_142_1	60ecf782-a96f-41b7-888b-dfe59d48bfbe	142			0	0	Yes	Female	24	Black	African American	EUR	No
iPSCORE_143_1	79c3c0ef-4893-449f-904c-42a3fd9a1481	143			0	0	Yes	Male	67	Caucasian	European	EUR	No
iPSCORE_144_1	d8a13615-ab86-497a-9ea8-2fe545a81035	144			0	0	Yes	Male	55	Caucasian	European	EUR	No
iPSCORE_1_13	4dea55b7-22ec-4274-9813-81eaa4f382e0	1			1	0	Yes	Male	58	Black	African American	AFR	Yes
iPSCORE_1_10	5eefb852-e78f-4acb-b19e-5220cf41693a	1		iPSCORE_1_6	0	0	No	Female	30	Hispanic	Hispanic	EUR	No
iPSCORE_1_11	8cc554f2-a5d2-4b44-94e8-0dfe3e300734	1		iPSCORE_1_6	0	0	No	Female	34	Hispanic	Hispanic	EUR	No
iPSCORE_1_14	e562a8bc-cc91-46fe-ba2f-aa8ab62fefe9	1			0	0	No	Female	42	African American	African American	AFR	No
iPSCORE_103_1	7ecf080d-4d17-4023-b024-85a5942d55fe	103			0	25	Yes	Female	70	Caucasian	European	EUR	Yes
iPSCORE_103_2	f239b274-c290-4ce3-a904-bbd147906056	103			0	25	No	Female	70	Caucasian	European	EUR	No
iPSCORE_105_1	a314e30d-7fb4-4f68-860f-1ac1f3bdac07	105			0	4	Yes	Male	31	White	European	EUR	Yes
iPSCORE_105_2	3b11c40c-90cc-489a-a7d0-4cd241e628b9	105			0	4	No	Male	31	White	European	EUR	No
iPSCORE_106_1	dc7b36c7-6492-4585-a072-10894fac10a0	106			0	7	Yes	Male	76	White	European	EUR	Yes
iPSCORE_106_2	7c3cf3ee-b174-476e-8b00-9a457f8188c5	106			0	7	No	Male	76	White	European	EUR	No
iPSCORE_108_1	cf2564c4-c49c-462f-8687-50998ab0db54	108			0	14	No	Female	51	White	European	EUR	No
iPSCORE_108_2	3987d502-17fb-41f0-95d1-57d24a99ea17	108			0	14	Yes	Female	51	White	European	EUR	No
iPSCORE_109_1	ca59d6be-7978-4817-b54e-435674502b0d	109			0	15	Yes	Female	73	White	European	EUR	Yes
iPSCORE_109_2	8c5901d4-d542-4633-aaf7-24d6555273c8	109			0	15	No	Female	73	Caucasian	European	EUR	No
iPSCORE_111_1	c99ef20e-a237-47af-95bc-15550378bbd5	111			0	18	Yes	Female	55	White	European	EUR	No
iPSCORE_111_2	220826e5-8d97-4c81-8ec1-4ef278b9941d	111			0	18	No	Female	55	White	European	EUR	No
iPSCORE_112_1	993b2a06-29d5-45bb-acc6-baccc2bdda08	112			0	0	Yes	Male	43	Caucasian	European	EUR	Yes
iPSCORE_112_2	2cfd1efe-f4be-4e45-9436-04546da7e0be	112			0	0	No	Male	43	Caucasian	European	EUR	No
iPSCORE_114_1	df0c32e3-d5f4-4b46-90e0-7eeb8d014c96	114			0	20	No	Male	53	White	European	EUR	No
iPSCORE_114_2	4e8be8f1-2e55-4e00-8f5b-b493d3a2b541	114			0	20	Yes	Male	53	White	European	EUR	No
iPSCORE_115_1	c3bb6245-5d1b-4dbc-8b16-b0ca47472e91	115			0	21	Yes	Female	37	White	European	EUR	Yes
iPSCORE_115_2	9ceee946-d36b-4964-8d90-f32dc3538081	115			0	21	No	Female	37	White	European	EUR	No
iPSCORE_117_1	ce67e934-e752-4d69-b212-007c655a7590	117			0	22	Yes	Female	38	White	European	EUR	Yes
iPSCORE_117_2	8ea3b617-ac7c-4009-8e08-a7bd76c4b5ad	117			0	22	No	Female	38	White	European	EUR	No
iPSCORE_119_1	7b9ab90a-4836-4d23-856a-8213b97e05ee	119			0	23	Yes	Female	21	White	European	EUR	Yes
iPSCORE_119_2	5e07db0a-43ba-4a2a-8513-55f81f2d859e	119			0	23	No	Female	21	White	European	EUR	No
iPSCORE_121_1	8594b74d-5cdd-4142-942f-5bb644b86604	121			0	1	Yes	Female	62	Caucasian	European	EUR	No
iPSCORE_121_2	e76645eb-804c-4825-9c12-41544650932f	121			0	1	No	Female	62	Caucasian	European	EUR	No
iPSCORE_123_1	66aa2a44-f661-4181-9434-0cfdc9fff3da	123			0	9	Yes	Female	79	White	European	EUR	No
iPSCORE_123_2	f3f4dd3e-33e2-41f4-8922-9e0df7e4280a	123			0	9	No	Female	79	White	European	EUR	No
iPSCORE_124_1	32b7c426-0c5b-401a-a461-4b88b18988c6	124			0	11	Yes	Female	81	Caucasian	European	EUR	No
iPSCORE_124_2	526f8ea8-8934-4514-9ebb-6a098000f381	124			0	11	No	Female	81	Caucasian	European	EUR	No
iPSCORE_125_1	dbbd6b97-74d6-460e-b019-7fcbe56f430d	125			0	19	Yes	Male	60	Caucasian	European	EUR	No
iPSCORE_125_2	1475912d-d90b-43e1-8fe6-50bdecdd9b73	125			0	19	No	Male	60	White	European	EUR	No
iPSCORE_19_1	fc1dff0a-6a95-42fe-9dc4-362e27330bf9	19			0	0	No	Female	88	White	European	EUR	No
iPSCORE_19_2	4f2a904d-793c-4db7-b1da-39d1aaeb1d01	19			0	0	Yes	Female	86	White	European	EUR	Yes
iPSCORE_19_3	5b35b6c2-5f67-48b5-9916-49152b404105	19			0	0	No	Female	81	White	European	EUR	No
iPSCORE_2_11	5b8ca416-c75e-4341-b160-3b9be09f6ef5	2		iPSCORE_2_8	0	0	No	Female	20	White	European	EUR	No
iPSCORE_20_1	b86c786d-f8d8-4e6b-9504-95f8f4c807e0	20			0	0	Yes	Female	70	Caucasian	European	EUR	Yes
iPSCORE_20_2	26a78ad0-744c-4399-853f-4fd0fd2b7c14	20			0	0	No	Female	61	White	European	EUR	No
iPSCORE_20_3	64c58f58-a121-413d-8257-294b229dd4c0	20			0	0	No	Female	67	Caucasian	European	EUR	No
iPSCORE_21_1	3e2e847a-c384-459a-b6ef-43d18d2af12d	21			16	0	Yes	Male	55	Caucasian	European	EUR	Yes
iPSCORE_21_6	9b16fb9b-2d3c-41cb-8512-e3b5aa332e2a	21			17	0	Yes	Male	44	Caucasian	European	EUR	No
iPSCORE_22_1	1a8bce86-bd08-4d39-9e63-9448e6326f29	22			0	0	Yes	Female	26	Caucasian/Japanese	Multiple ethnicities reported	EUR	Yes
iPSCORE_22_2	ecc872f3-1dab-4076-a08b-f186d17805b7	22			0	0	Yes	Male	30	Caucasian/Japanese	Multiple ethnicities reported	EUR	Yes
iPSCORE_23_1	aba0a11f-4855-45dc-bc04-5fc43fd6c7de	23			0	0	Yes	Male	57	White	European	EUR	Yes
iPSCORE_23_3	1cbab71e-6a3d-4895-8695-72f9b0f87b4b	23			0	0	No	Male	57	White	European	EUR	No
iPSCORE_24_1	c09c3de5-4244-404b-ae38-be65b86a48bd	24			0	0	Yes	Female	57	Caucasian	European	EUR	Yes
iPSCORE_24_3	4e7786ed-de3e-4cdf-a687-fce6cb577442	24			0	0	Yes	Female	56	White	European	EUR	No
iPSCORE_26_1	6e83c1cd-0c82-4ae2-9685-23cf0e12c119	26			0	16	No	Female	65	Caucasian	European	EUR	No
iPSCORE_26_2	57509a24-7c80-4ad6-ba31-3cd930a3f39d	26			0	0	Yes	Male	75	Caucasian	European	EUR	Yes
iPSCORE_26_3	df00f5a6-ecf5-4d44-a718-2f881e93dd9f	26			0	16	Yes	Female	65	Caucasian	European	EUR	No
iPSCORE_27_1	57da1c1f-303e-44db-9111-0f071ecda263	27		iPSCORE_27_2	0	0	No	Male	19	White	European	EUR	No
iPSCORE_28_1	bd41b7ee-bc24-40a9-99ab-483b2dbf95ae	28			0	5	Yes	Female	54	Caucasian	European	EUR	Yes
iPSCORE_28_2	40862b64-d0c1-451c-8c63-1d577665626a	28			0	5	No	Female	54	Caucasian	European	EUR	No
iPSCORE_29_1	42e4583a-b1bc-4cc3-85d7-68662433b345	29			0	8	No	Female	62	White	European	EUR	No
iPSCORE_29_2	555ff1f2-5c5f-4490-a1f9-79fe8c416a36	29			0	8	Yes	Female	62	Caucasian	European	EUR	No
iPSCORE_3_3	1593705e-30b4-4a9b-82a3-d5022a6dd6c1	3			4	0	Yes	Female	55	Japanese Filipino German Dutch	Multiple ethnicities reported	EUR	Yes
iPSCORE_3_6	fabb1fba-dea1-44a5-a9c2-e40b46011c7a	3			5	0	No	Female	57	Caucasian	European	EUR	No
iPSCORE_30_1	fbabd331-fc4f-47de-b4d0-a9ee5434fa5b	30			0	10	No	Female	52	White	European	EUR	No
iPSCORE_30_2	b9e30469-13ad-4792-878a-889cd6480f91	30			0	10	Yes	Female	52	Caucasian	European	EUR	Yes
iPSCORE_31_1	0bf3da28-3985-4c34-8197-5816fd73b588	31			0	17	Yes	Female	63	Caucasian	European	EUR	Yes
iPSCORE_31_2	55396f13-62ff-44de-833b-05fde4ad97c6	31			0	17	No	Female	63	Caucasian	European	EUR	No
iPSCORE_32_1	c016ea11-e4c9-4c06-9a1a-62226198be42	32			0	0	No	Female	63	Caucasian	European	EUR	No
iPSCORE_32_2	9603be9a-f146-4fc5-bf36-c84fac189b0a	32			0	0	Yes	Female	63	Caucasian	European	EUR	Yes
iPSCORE_33_1	633732d4-9300-44a8-8f20-f3e956e57819	33			0	0	No	Male	41	Latino	Hispanic	AMR	No
iPSCORE_33_2	c3c65323-ace2-4f32-8595-7434edac5d28	33			0	0	Yes	Female	43	Mexican	Hispanic	AMR	Yes
iPSCORE_34_1	0ad8c77c-4d4b-4bac-9f16-99c2ab84ee81	34			0	0	Yes	Male	65	White	European	EUR	Yes
iPSCORE_34_2	cbd7702e-5a52-474b-a9da-3fb154a5d31f	34			0	0	No	Female	62	Caucasian / Mexican / Indian	Multiple ethnicities reported	EUR	No
iPSCORE_35_1	b758cdf2-7e17-4e77-a699-3552fd8c8087	35			0	0	Yes	Female	75	Caucasian	European	EUR	Yes
iPSCORE_35_2	b3a63106-e4c7-4eea-8db6-513ff90a036c	35			0	0	No	Female	66	White	European	EUR	No
iPSCORE_36_1	efca8806-7485-46db-bc59-6775a71eb81c	36			0	0	No	Female	37	White	European	EUR	No
iPSCORE_36_2	b237939c-f971-4434-94c8-96d1b8fe9199	36			0	0	Yes	Male	36	White	European	EUR	Yes
iPSCORE_37_1	6f354cf7-0cb9-4351-b619-d111936d0b25	37		iPSCORE_37_2	0	0	No	Female	48	White	European	EUR	No
iPSCORE_38_2	750ff979-f5d5-4e3f-aac9-dad97ad8e948	38		iPSCORE_38_1	0	0	No	Male	35	White	European	EUR	No
iPSCORE_39_1	56985981-366b-4b13-b7b2-b66679d91462	39			0	0	No	Female	30	Hispanic	Hispanic	AMR	No
iPSCORE_39_2	51a148a3-e5ec-4957-9142-3476f8626f54	39			0	0	Yes	Female	31	Hispanic	Hispanic	AMR	Yes
iPSCORE_40_1	d9d7a468-c215-4aee-98ad-554509fe6b86	40			0	0	No	Male	33	Latin	Hispanic	EUR	No
iPSCORE_40_2	8e084f13-4cf0-4874-99cc-f26e5c17a771	40			0	0	Yes	Female	34	Latin	Hispanic	EUR	No
iPSCORE_41_2	52bea4e8-baff-49b0-9ab0-fee9b9c527aa	41		iPSCORE_41_1	0	0	No	Male	48	Caucasian	European	EUR	No
iPSCORE_41_3	0e255d02-68e0-4886-8cf7-fa25410c548f	41			0	12	Yes	Female	66	White	European	EUR	No
iPSCORE_41_4	6a2c33ea-ca2c-4d7e-855c-cd6d820a1309	41			0	12	No	Female	66	White	European	EUR	No
iPSCORE_5_5	05ad5e28-e51f-4fa2-8b8f-ff561125c549	5			0	0	Yes	Male	35	Caucasian	European	EUR	Yes
iPSCORE_5_1	11877e41-6c2d-44aa-8483-87955153e548	5			0	0	No	Female	43	Caucasian	European	EUR	No
iPSCORE_5_2	f3f2192d-8d5a-4bc5-b113-e8909b5176e1	5		iPSCORE_5_5	0	0	No	Female	10	Caucasian	European	EUR	No
iPSCORE_5_4	336ef507-cbf3-4f5b-b12a-3e1c99008866	5			0	0	No	Male	15	Not Reported	European	EUR	No
iPSCORE_7_4	861b37d9-64e6-4d19-8e91-96401b18a9a4	7		iPSCORE_7_3	0	0	No	Male	51	White	European	EUR	No
iPSCORE_7_5	b627f1ba-fef9-415f-b251-91a59bb782d3	7		iPSCORE_7_4	0	0	No	Male	25	White	European	EUR	No
iPSCORE_8_1	f0b9b314-5e83-4975-af42-54ee03bcc459	8			0	3	Yes	Female	65	White	European	EUR	Yes
iPSCORE_8_2	eb1309e6-5567-437b-82d7-549c1c8d5493	8			0	3	No	Female	65	White	European	EUR	No
iPSCORE_8_3	56f0f073-725f-4cec-b8cb-db6ad0dc2ac0	8			0	0	No	Female	68	White	European	EUR	No
iPSCORE_9_5	672a11ca-d882-43a1-bcf2-8539a9f84769	9			8	24	Yes	Female	73	Caucasian	European	EUR	No
iPSCORE_9_6	7153b049-b7dc-4359-8d30-e04848a5af34	9			9	24	No	Female	73	White	European	EUR	No

### Sheet: Table S3B HipSci
HipSci ID	Sex	Age at Enrollment	Recorded Ethnicity Grouping
aion	male	60-64	White - White British
babk	female	50-54	White - White British
babz	female	50-54	White - White British
bezi	female	60-64	White - White British
bilx	male	55-59	White - White British
bima	male	40-44	White - White British
bipt	male	70-74	White - White British
bokz	female	55-59	White - White British
bubh	female	35-39	White - White British
burb	male	45-49	White - White British
ceik	male	50-54	White - White British
ciwj	female	35-39	White - White British
cuhk	female	45-49	White - White British
cups	female	45-49	White - White British
datg	female	70-74	White - White British
deyz	female	55-59	White - White British
diku	female	60-64	White - White British
doao	female	50-54	White - White British
dons	female	55-59	White - White British
eesb	female	65-69	White - White British
eika	male	45-49	White - White British
eipl	female	40-44	White - White British
eiwy	female	65-69	White - White British
eofe	female	45-49	White - White British
euts	male	60-64	White - White British
fafq	male	60-64	White - White British
fawm	female	70-74	White - White British
feec	male	60-64	White - White British
fiaj	male	55-59	White - White British
fikt	male	50-54	White - White British
garx	female	50-54	White - White British
gesg	male	60-64	White - White British
gifk	male	55-59	White - White British
hayt	male	70-74	White - Other
hecn	female	60-64	White - White British
hehd	female	60-64	White - White British
heja	male	70-74	White - White British
heth	female	65-69	White - White British
hiaf	male	65-69	White - White British
hipn	male	55-59	White - White British
hoik	female	40-44	White - White British
ieki	female	55-59	White - White British
iisa	male	55-59	White - White British
iiyk	female	50-54	White - White British
iudw	female	50-54	White - White British
jejf	female	50-54	White - White British
jilk	female	45-49	White - White British
jogf	male	30-34	White - White British
joxm	female	45-49	White - Other
jufd	male	45-49	White - White British
juuy	male	60-64	White - White British
kajh	female	60-64	White - White British
kefb	male	65-69	White - White British
kegd	male	40-44	White - White British
kehc	female	65-69	White - White British
keui	female	50-54	White - White British
kolf	male	55-59	White - White British
kucg	male	65-69	White - White British
kuco	female	65-69	White - White British
kute	female	25-29	White - White British
kuxp	male	25-29	White - Other
laey	female	70-74	White - White British
lako	female	65-69	White - White British
lepk	female	60-64	White - White British
letw	male	70-74	White - White British
lexy	female	60-64	White - White British
liqa	female	65-69	White - White British
lise	female	45-49	White - White British
melw	male	60-64	White - White British
meue	male	65-69	White - White British
miaj	male	50-54	White - White British
mita	male	65-69	White - White British
naah	male	55-59	White - White British
naju	male	60-64	White - White British
nekd	male	60-64	White - White British
nosn	female	55-59	White - White British
nufh	female	55-59	White - White British
nusw	male	65-69	White - White British
oaaz	male	70-74	White - White British
oapg	female	40-44	White - White British
oaqd	male	55-59	White - White British
oevr	male	70-74	White - White British
oicx	female	65-69	White - White British
oikd	female	40-44	White - White British
oilg	male	65-69	White - White British
paab	male	70-74	White - White British
pahc	female	55-59	White - White British
pamv	male	65-69	White - White British
pelm	female	40-44	White - White British
pipw	male	50-54	White - White British
podx	female	65-69	White - White British
poih	female	70-74	White - White British
puie	male	60-64	White - White British
qaqx	female	60-64	White - White British
qayj	female	60-64	White - White British
qehq	male	65-69	White - White British
qihv	female	45-49	White - White British
qolg	male	35-39	White - White British
qonc	female	65-69	White - White British
qoog	female	45-49	White - White British
qorq	male	50-54	White - White British
quls	male	55-59	White - White British
rayr	male	75-79	White - White British
riun	female	65-69	White - White British
rozh	female	65-69	White - White British
rutc	female	60-64	White - White British
sebn	female	65-69	White - White British
sebz	female	55-59	White - White British
sehl	female	55-59	White - White British
seru	female	65-69	White - White British
sita	male	40-44	White - White British
sohd	female	70-74	White - White British
sojd	female	45-49	White - Other
suop	male	50-54	White - White British
tixi	female	70-74	White - White British
toco	female	55-59	White - White British
tolg	male	70-74	White - White British
toss	male	65-69	White - White British
tuju	female	50-54	White - White British
ualf	female	55-59	White - White British
uilk	male	55-59	White - White British
uofv	male	60-64	White - White British
uolo	female	60-64	White - White British
vabj	female	50-54	White - White British
vass	female	30-34	White - White British
vazt	male	55-59	White - White British
vuna	female	65-69	White - White British
wahn	female	65-69	White - White British
wetu	female	55-59	White - White British
wibj	female	55-59	White - White British
wigw	male	65-69	White - White British
wiii	female	65-69	White - White British
wopl	male	55-59	White - White British
wuye	female	30-34	White - White British
xojn	female	50-54	White - White British
xugn	male	65-69	White - White British
xuja	female	45-49	White - White British
yelp	female	45-49	White - White British
yemz	male	70-74	White - White British
yoch	female	60-64	White - White British
zaie	female	70-74	White - White British
zapk	male	60-64	White - White British
zerv	female	40-44	White - White British
zihe	female	75-79	White - White British
ziyn	female	60-64	White - White British
zoxy	female	60-64	White - White British
