## Supplementary File 5 for "Systematic genetic analysis of the MHC region reveals mechanistic underpinnings of HLA type associations with disease"

### Sheet: Table S5
Gene	HLA type	N alleles in the 361 individuals	Mean expression	p-value (t-test)	FDR (Benjamini-Hochberg)
HLA-A	A*01:01:01:01	138	137.942	0.00134966	0.00503737
HLA-A	A*02:01:01:01	200	123.127	0.0596375	0.129769
HLA-A	A*02:01:01:08	2	119.68	0.765615	0.987702
HLA-A	A*02:01:05	2	131.515	0.833518	1
HLA-A	A*02:03:01	4	107.065	0.23314	0.374057
HLA-A	A*02:05:01:01	8	109.6	0.137467	0.254364
HLA-A	A*02:06:01:01	9	107.469	0.0924399	0.188452
HLA-A	A*02:07:01	11	112.408	0.166834	0.29154
HLA-A	A*02:09	1	90.92	1	1
HLA-A	A*02:11:01	1	80.18	1	1
HLA-A	A*02:17:02	1	102.36	1	1
HLA-A	A*03:01:01:01	99	169.491	8.55425e-22	1.97137e-20
HLA-A	A*03:01:01:05	3	168.623	0.0786279	0.166102
HLA-A	A*03:02:01	5	176.228	0.00752189	0.0229735
HLA-A	A*11:01:01:01	82	109.319	4.46722e-06	2.72877e-05
HLA-A	A*11:01:01:07	1	86.37	1	1
HLA-A	A*23:01:01:01	14	139.434	0.190693	0.327733
HLA-A	A*24:02:01:01	100	175.293	3.92658e-29	1.99077e-27
HLA-A	A*24:02:01:04	3	181.68	0.0346659	0.0836934
HLA-A	A*24:02:01:12	2	177.905	0.0836981	0.173914
HLA-A	A*24:03:01:01	2	204.65	0.0626728	0.13464
HLA-A	A*24:07:01	5	184.38	0.00771931	0.0234353
HLA-A	A*24:10:01	1	136.57	1	1
HLA-A	A*24:11	0		1	1
HLA-A	A*24:387	3	164.74	0.0927121	0.188452
HLA-A	A*25:01:01:01	14	93.0864	0.00117479	0.00447833
HLA-A	A*26:01:01:01	22	76.5582	9.27884e-09	8.11099e-08
HLA-A	A*26:02:01	4	75.5825	0.0130338	0.0367119
HLA-A	A*29:01:01:01	2	45.92	0.0212299	0.0551977
HLA-A	A*29:02:01:01	19	44.9332	1.00053e-12	1.23724e-11
HLA-A	A*29:02:01:02	3	46.21	0.00448654	0.0147706
HLA-A	A*30:01:01	8	115.239	0.36915	0.544067
HLA-A	A*30:02:01:01	10	97.393	0.0106925	0.0313358
HLA-A	A*30:02:01:02	1	50.87	1	1
HLA-A	A*30:04:01	4	121.85	0.784639	1
HLA-A	A*31:01:02:01	18	97.0172	0.000569085	0.00238451
HLA-A	A*32:01:01:01	31	55.5906	4.02281e-18	7.28415e-17
HLA-A	A*33:01:01:01	8	76.8025	0.000306793	0.0013409
HLA-A	A*33:03:01:01	5	74.714	0.0030502	0.0103789
HLA-A	A*33:05	1	110.12	1	1
HLA-A	A*34:01:01	6	100.633	0.0855256	0.176587
HLA-A	A*34:02:01	4	176.787	0.0264009	0.0659372
HLA-A	A*36:01	1	140.86	1	1
HLA-A	A*66:01:01:01	3	99.7567	0.274325	0.427947
HLA-A	A*68:01:01:02	3	158.09	0.157979	0.281037
HLA-A	A*68:01:02:01	4	129.268	0.933345	1
HLA-A	A*68:01:02:02	12	131.199	0.694224	0.927125
HLA-A	A*68:02:01:01	7	125.96	0.908541	1
HLA-A	A*69:01:01:01	3	84.9233	0.0503055	0.113445
HLA-A	A*74:01:01	1	76.38	1	1
HLA-B	B*07:02:01:01	81	21.5527	0.0229742	0.0582396
HLA-B	B*07:02:01:03	2	18.31	0.902686	1
HLA-B	B*07:05:01:01	2	24.135	0.405888	0.59304
HLA-B	B*08:01:01:01	85	23.3407	7.23329e-07	4.95578e-06
HLA-B	B*08:01:01:02	3	20.3133	0.648628	0.888453
HLA-B	B*13:01:01:01	2	45.175	0.0356806	0.085735
HLA-B	B*13:01:01:02	1	26.12	1	1
HLA-B	B*13:02:01:01	16	26.0938	0.00491376	0.0159697
HLA-B	B*14:01:01:01	2	53.83	0.0221733	0.0567771
HLA-B	B*14:02:01:01	27	60.2996	2.7458e-17	4.64041e-16
HLA-B	B*15:01:01:01	61	11.6182	3.2985e-11	3.48405e-10
HLA-B	B*15:02:01	4	17.0325	0.743844	0.974494
HLA-B	B*15:03:01:02	4	12.52	0.16639	0.29154
HLA-B	B*15:15	1	26.52	1	1
HLA-B	B*15:18:01:02	2	6.32	0.0369053	0.0874345
HLA-B	B*15:35	1	10.71	1	1
HLA-B	B*18:01:01:01	13	7.11538	7.46846e-07	5.04868e-06
HLA-B	B*18:01:01:02	11	7.31273	5.63955e-06	3.36245e-05
HLA-B	B*18:01:01:05	17	8.06588	5.78698e-08	4.65714e-07
HLA-B	B*18:01:01:06	2	9.91	0.126936	0.242299
HLA-B	B*27:05:02:01	14	13.6479	0.0165783	0.0449477
HLA-B	B*27:05:02:05	27	10.5244	3.36257e-07	2.50709e-06
HLA-B	B*35:01:01:02	2	31.405	0.153074	0.273269
HLA-B	B*35:01:01:05	56	26.8298	1.47729e-09	1.41318e-08
HLA-B	B*35:02:01:02	5	20.398	0.765302	0.987702
HLA-B	B*35:03:01:01	5	32.316	0.00868855	0.0259123
HLA-B	B*35:03:01:03	8	28.845	0.00454599	0.0148698
HLA-B	B*35:05:01:02	3	38.9067	0.0127173	0.0362228
HLA-B	B*35:12:01	1	30.22	1	1
HLA-B	B*37:01:01:01	9	6.85333	2.24344e-05	0.000124992
HLA-B	B*38:01:01	32	20.1131	0.325861	0.49613
HLA-B	B*38:02:01	5	17.65	0.830466	1
HLA-B	B*39:01:01:03	3	22.9067	0.32332	0.493981
HLA-B	B*39:01:01:05	3	20.5167	0.59318	0.829546
HLA-B	B*39:05:01	1	14.58	1	1
HLA-B	B*39:06:02:01	4	25.4525	0.196191	0.334912
HLA-B	B*39:06:02:02	3	25.0533	0.200733	0.340374
HLA-B	B*40:01:02:01	21	17.3948	0.500227	0.710407
HLA-B	B*40:01:02:04	31	18.9942	0.703182	0.935731
HLA-B	B*40:02:01:01	18	45.7722	1.97872e-09	1.8578e-08
HLA-B	B*40:02:01:03	2	34.825	0.100653	0.19934
HLA-B	B*40:04	1	27.14	1	1
HLA-B	B*40:50	1	45.58	1	1
HLA-B	B*41:01:01	4	26.7	0.264644	0.416692
HLA-B	B*42:01:01	1	5.31	1	1
HLA-B	B*44:02:01:01	79	14.7713	6.30219e-05	0.000307232
HLA-B	B*44:02:01:03	7	17.4171	0.725943	0.953506
HLA-B	B*44:03:01:01	27	12.9659	0.000174044	0.000802186
HLA-B	B*44:03:01:10	6	10.3967	0.012359	0.0354012
HLA-B	B*44:27:01	2	15.13	0.612201	0.848049
HLA-B	B*45:01:01	8	26.1262	0.0307691	0.075362
HLA-B	B*46:01:01	12	13.8958	0.0594308	0.129769
HLA-B	B*47:01:01:03	3	24.35	0.212428	0.351964
HLA-B	B*48:01:01:01	1	8.57	1	1
HLA-B	B*49:01:01:01	14	27.3057	0.000896123	0.00360583
HLA-B	B*50:01:01:01	2	13.155	0.362383	0.538793
HLA-B	B*51:01:01:01	5	25.294	0.0799249	0.167446
HLA-B	B*51:01:01:04	15	26.864	0.000563733	0.00238177
HLA-B	B*51:01:01:05	1	28.04	1	1
HLA-B	B*51:01:01:06	1	25.14	1	1
HLA-B	B*51:01:01:07	1	26.93	1	1
HLA-B	B*51:01:01:10	2	26.465	0.185387	0.32079
HLA-B	B*51:01:01:11	1	36.87	1	1
HLA-B	B*51:01:01:12	1	15.37	1	1
HLA-B	B*51:06:01	3	24.44	0.209561	0.349498
HLA-B	B*52:01:01:03	9	26.4444	0.113527	0.220529
HLA-B	B*53:01:01	6	39.2483	0.00702423	0.0219082
HLA-B	B*54:01:01	1	9.75	1	1
HLA-B	B*55:01:01	32	11.505	1.53546e-06	9.98052e-06
HLA-B	B*55:02:01:03	1	9.83	1	1
HLA-B	B*57:01:01:01	47	13.2204	1.7966e-06	1.15301e-05
HLA-B	B*57:03:01:02	1	26.6	1	1
HLA-B	B*58:01:01:01	3	15.68	0.608801	0.845649
HLA-B	B*58:01:01:03	3	16.7867	0.811061	1
HLA-B	B*78:01:01:02	1	25.61	1	1
HLA-C	C*01:02:01:01	44	50.9643	3.19332e-11	3.44471e-10
HLA-C	C*01:02:01:05	2	46.25	0.0600074	0.130016
HLA-C	C*01:127	1	72.02	1	1
HLA-C	C*02:02:02:01	33	71.7642	0.986541	1
HLA-C	C*02:10:01:01	2	92.795	0.22827	0.367406
HLA-C	C*03:03:01:01	50	50.0014	1.2542e-14	1.98712e-13
HLA-C	C*03:03:01:09	5	42.764	0.00395547	0.0131936
HLA-C	C*03:04:01:01	56	61.3159	0.000822827	0.00334934
HLA-C	C*03:04:01:02	17	56.2135	0.0037275	0.0125155
HLA-C	C*04:01:01:06	1	45.28	1	1
HLA-C	C*04:01:01:11	35	61.2546	0.00832734	0.0251307
HLA-C	C*04:01:01:14	64	60.8588	3.38492e-05	0.000175118
HLA-C	C*05:01:01:01	15	72.094	0.690473	0.92611
HLA-C	C*05:01:01:02	78	65.9617	0.0401196	0.0941696
HLA-C	C*06:02:01:01	83	64.0305	0.00210422	0.00762027
HLA-C	C*06:02:01:02	4	54.08	0.121562	0.234341
HLA-C	C*07:01:01:01	43	126.395	2.07328e-17	3.62466e-16
HLA-C	C*07:01:01:16	68	115.459	7.0506e-22	1.70222e-20
HLA-C	C*07:02:01:01	24	106.901	1.98826e-07	1.52735e-06
HLA-C	C*07:02:01:03	81	120.157	1.47213e-30	8.29302e-29
HLA-C	C*07:02:01:15	2	98.07	0.184932	0.32079
HLA-C	C*07:04:01:01	8	141.72	2.80868e-05	0.000153118
HLA-C	C*07:04:01:03	5	162.636	0.000601638	0.00250025
HLA-C	C*07:06	2	129.23	0.0522357	0.116156
HLA-C	C*07:18	3	139.583	0.0114876	0.0334726
HLA-C	C*08:01:01:01	5	51.754	0.0516455	0.115349
HLA-C	C*08:02:01:01	24	68.6929	0.647097	0.888453
HLA-C	C*08:03:01	1	66.71	1	1
HLA-C	C*08:22	1	50.42	1	1
HLA-C	C*12:02:02:01	7	80.9586	0.669297	0.907309
HLA-C	C*12:03:01:01	56	62.0611	0.00094224	0.00371827
HLA-C	C*14:02:01:01	4	69.3475	0.972071	1
HLA-C	C*14:02:01:04	4	76.7225	0.443471	0.636939
HLA-C	C*15:02:01:01	26	82.3335	0.0159387	0.0434458
HLA-C	C*15:05:02	4	78.58	0.390487	0.572187
HLA-C	C*16:01:01:01	30	51.0043	6.30061e-08	4.99126e-07
HLA-C	C*16:02:01	1	19.09	1	1
HLA-C	C*17:01:01:02	2	48.85	0.131091	0.246722
HLA-C	C*17:03:01:02	1	51.46	1	1
HLA-DMA	DMA*01:01:01:01	303	3.51165	0.00140222	0.00515844
HLA-DMA	DMA*01:01:01:02	296	4.0447	9.36206e-05	0.000443604
HLA-DMA	DMA*01:01:01:03	57	4.00895	0.0935486	0.188961
HLA-DMA	DMA*01:01:01:04	99	3.92162	0.0811111	0.169232
HLA-DMA	DMA*01:02	137	3.34139	0.000365935	0.00157228
HLA-DMB	DMB*01:01:01:01	360	1.05708	0.243059	0.387518
HLA-DMB	DMB*01:01:01:02	153	1.2149	0.00109712	0.00422123
HLA-DMB	DMB*01:01:01:03	91	1.05275	0.940766	1
HLA-DMB	DMB*01:01:01:04	76	1.11592	0.22078	0.356482
HLA-DMB	DMB*01:03:01:01	19	0.870526	0.425533	0.616415
HLA-DMB	DMB*01:03:01:02	85	0.836118	0.0122006	0.0351462
HLA-DMB	DMB*01:03:01:03	107	0.805514	7.14396e-05	0.000341697
HLA-DMB	DMB*01:03:01:04	1	1.21	1	1
HLA-DOA	DOA*01:01:01	246	7.9285	3.6952e-05	0.000189239
HLA-DOA	DOA*01:01:02:02	382	8.97411	0.00266803	0.00939371
HLA-DOA	DOA*01:01:02:03	71	9.45366	0.0232459	0.0586352
HLA-DOA	DOA*01:01:04:01	151	8.27437	0.128865	0.244699
HLA-DOA	DOA*01:01:05	42	9.1931	0.139824	0.255923
HLA-DOB	DOB*01:01:01:01	337	0.339644	3.34588e-26	1.06023e-24
HLA-DOB	DOB*01:01:01:03	49	0.240408	0.139377	0.255923
HLA-DOB	DOB*01:01:01:04	81	0.122346	3.02805e-06	1.87222e-05
HLA-DOB	DOB*01:01:03:02	224	0.265446	0.0195451	0.0516114
HLA-DOB	DOB*01:05	201	0.0830348	8.30382e-35	5.26255e-33
HLA-DPA1	DPA1*01:03:01:01	130	3.23238	3.03403e-14	4.52427e-13
HLA-DPA1	DPA1*01:03:01:02	235	3.13583	4.31313e-23	1.15092e-21
HLA-DPA1	DPA1*01:03:01:03	100	2.0612	0.00726071	0.0224462
HLA-DPA1	DPA1*01:03:01:04	116	3.10733	1.27567e-10	1.29353e-09
HLA-DPA1	DPA1*01:03:01:05	95	2.56495	0.189701	0.327137
HLA-DPA1	DPA1*01:03:01:07	1	1.01	1	1
HLA-DPA1	DPA1*01:14	2	1.04	0.150715	0.270966
HLA-DPA1	DPA1*02:01:01:01	74	0.789054	9.45743e-29	4.35902e-27
HLA-DPA1	DPA1*02:01:01:02	46	0.778043	1.91552e-18	3.59693e-17
HLA-DPA1	DPA1*02:01:01:03	14	0.717857	9.25254e-07	6.17242e-06
HLA-DPA1	DPA1*02:02:02:01	71	0.866338	3.03802e-25	8.5571e-24
HLA-DPA1	DPA1*02:02:02:02	2	0.895	0.0948088	0.189996
HLA-DPA1	DPA1*02:07:01:01	5	1.378	0.0784353	0.166102
HLA-DPA1	DPA1*03:01:01	1	1.58	1	1
HLA-DPA2	DPA2*01:01:01:01	355	0.00278873	0.71287	0.943668
HLA-DPA2	DPA2*01:01:01:02	82	0.00195122	0.764056	0.987702
HLA-DPA2	DPA2*01:01:01:03	51	0	0.121315	0.234341
HLA-DPA2	DPA2*01:01:02	271	0.00195572	0.348869	0.521759
HLA-DPA2	DPA2*02:01	133	0.0062406	0.00297627	0.0102296
HLA-DPB1	DPB1*01:01:01:01	32	5.25812	7.36354e-09	6.54968e-08
HLA-DPB1	DPB1*01:01:01:02	14	4.89643	2.85285e-05	0.000153525
HLA-DPB1	DPB1*01:01:01:04	6	4.485	0.00298615	0.0102296
HLA-DPB1	DPB1*01:01:02:01	1	4.59	1	1
HLA-DPB1	DPB1*01:01:02:02	2	4.47	0.0856814	0.176587
HLA-DPB1	DPB1*02:01:02:01	35	10.3106	0.0505693	0.113445
HLA-DPB1	DPB1*02:01:02:02	1	7.86	1	1
HLA-DPB1	DPB1*02:01:02:03	3	6.99333	0.315141	0.487123
HLA-DPB1	DPB1*02:01:02:04	20	7.9635	0.245869	0.390769
HLA-DPB1	DPB1*02:01:02:05	20	10.5765	0.0975528	0.194722
HLA-DPB1	DPB1*02:01:02:06	5	10.592	0.318144	0.49027
HLA-DPB1	DPB1*02:01:02:08	1	5.3	1	1
HLA-DPB1	DPB1*02:01:02:09	3	7.97667	0.664853	0.903701
HLA-DPB1	DPB1*02:01:02:10	2	6.585	0.337601	0.510655
HLA-DPB1	DPB1*02:01:02:21	1	10.3	1	1
HLA-DPB1	DPB1*02:01:02:22	2	11.68	0.313275	0.48572
HLA-DPB1	DPB1*02:01:02:26	5	9.246	0.841341	1
HLA-DPB1	DPB1*02:01:02:30	5	8.47	0.752714	0.978528
HLA-DPB1	DPB1*02:01:02:32	2	6.125	0.274152	0.427947
HLA-DPB1	DPB1*02:01:02:34	6	10.3283	0.339708	0.511074
HLA-DPB1	DPB1*02:01:02:35	2	9.025	0.990135	1
HLA-DPB1	DPB1*02:01:04	2	13.465	0.141569	0.258185
HLA-DPB1	DPB1*02:02:01:01	11	12.36	0.0140345	0.0388824
HLA-DPB1	DPB1*02:02:01:02	1	9.19	1	1
HLA-DPB1	DPB1*02:02:01:05	1	5.89	1	1
HLA-DPB1	DPB1*03:01:01:01	72	3.28458	2.95141e-38	2.99273e-36
HLA-DPB1	DPB1*03:01:01:03	5	3.89	0.00247672	0.00878111
HLA-DPB1	DPB1*03:01:01:09	1	1.56	1	1
HLA-DPB1	DPB1*04:01:01:01	204	13.5613	4.73161e-49	7.99642e-47
HLA-DPB1	DPB1*04:01:01:02	7	11.7371	0.146655	0.265551
HLA-DPB1	DPB1*04:01:01:03	23	12.7126	0.000336733	0.00145918
HLA-DPB1	DPB1*04:01:01:04	17	12.0341	0.0135733	0.0378112
HLA-DPB1	DPB1*04:01:01:05	26	10.9281	0.0491523	0.112761
HLA-DPB1	DPB1*04:01:01:06	21	12.8643	6.04773e-05	0.000297689
HLA-DPB1	DPB1*04:01:01:10	5	9.974	0.807467	1
HLA-DPB1	DPB1*04:01:01:14	10	16.142	2.99447e-05	0.000158145
HLA-DPB1	DPB1*04:01:01:16	2	20.71	0.0192339	0.0510555
HLA-DPB1	DPB1*04:01:01:18	1	13.21	1	1
HLA-DPB1	DPB1*04:01:01:26	1	10.15	1	1
HLA-DPB1	DPB1*04:01:34	1	12.77	1	1
HLA-DPB1	DPB1*04:02:01:02	67	8.88179	0.65936	0.898644
HLA-DPB1	DPB1*04:02:01:03	15	9.55467	0.593936	0.829546
HLA-DPB1	DPB1*05:01:01:01	45	8.52289	0.21232	0.351964
HLA-DPB1	DPB1*05:01:01:04	3	5.38	0.0901263	0.184996
HLA-DPB1	DPB1*05:01:01:08	1	5.65	1	1
HLA-DPB1	DPB1*06:01:01:01	14	4.99929	4.50696e-05	0.000224023
HLA-DPB1	DPB1*09:01:01	13	6.29692	0.0065441	0.0206078
HLA-DPB1	DPB1*10:01:01:01	16	6.68938	0.00859959	0.0257988
HLA-DPB1	DPB1*104:01:01:02	4	5.0325	0.0390471	0.0920786
HLA-DPB1	DPB1*104:01:01:03	3	6.35	0.203113	0.342249
HLA-DPB1	DPB1*104:01:01:05	3	3.65667	0.0168217	0.0453649
HLA-DPB1	DPB1*105:01:01:01	3	7.76667	0.526002	0.742849
HLA-DPB1	DPB1*105:01:01:02	16	12.05	0.0301694	0.0742518
HLA-DPB1	DPB1*105:01:01:04	1	8.74	1	1
HLA-DPB1	DPB1*105:01:01:08	4	10.825	0.341541	0.512311
HLA-DPB1	DPB1*11:01:01	18	6.21	0.00109902	0.00422123
HLA-DPB1	DPB1*126:01:01:01	8	11.1925	0.204732	0.343706
HLA-DPB1	DPB1*126:01:01:02	1	0	1	1
HLA-DPB1	DPB1*13:01:01:01	12	6.9475	0.0458608	0.106366
HLA-DPB1	DPB1*13:01:01:04	8	5.7575	0.0117413	0.0340162
HLA-DPB1	DPB1*14:01:01:01	10	5.186	0.000939634	0.00371827
HLA-DPB1	DPB1*15:01:01	6	4.84667	0.00606608	0.0192219
HLA-DPB1	DPB1*16:01:01	10	7.637	0.216162	0.353878
HLA-DPB1	DPB1*162:01:02	2	4.65	0.0948109	0.189996
HLA-DPB1	DPB1*17:01:01:01	12	6.61083	0.0228877	0.0582396
HLA-DPB1	DPB1*18:01	1	4.66	1	1
HLA-DPB1	DPB1*19:01:01:01	4	9.7875	0.606248	0.844417
HLA-DPB1	DPB1*20:01:01	5	5.874	0.0526994	0.116675
HLA-DPB1	DPB1*21:01	2	4.55	0.0929252	0.188452
HLA-DPB1	DPB1*23:01:01	1	8.55	1	1
HLA-DPB1	DPB1*27:01	1	7.06	1	1
HLA-DPB1	DPB1*33:01:01:05	1	13.26	1	1
HLA-DPB1	DPB1*416:01:01:01	1	2.98	1	1
HLA-DPB1	DPB1*63:01	2	13.31	0.152679	0.273269
HLA-DPB2	DPB2*01:01:01	121	2.73438	6.51091e-14	9.16952e-13
HLA-DPB2	DPB2*01:01:02	200	1.9537	1.28474e-55	3.25681e-53
HLA-DPB2	DPB2*03:01:01:01	367	5.30673	6.54091e-36	4.73749e-34
HLA-DPB2	DPB2*03:01:01:02	141	5.30702	2.82336e-12	3.4082e-11
HLA-DPB2	DPB2*03:01:01:03	63	4.89254	0.105769	0.207849
HLA-DQA1	DQA1*01:01:01:01	91	0.0234066	2.63619e-08	2.19106e-07
HLA-DQA1	DQA1*01:01:01:05	2	0	0.218469	0.353878
HLA-DQA1	DQA1*01:01:02	13	0.0230769	0.0459453	0.106366
HLA-DQA1	DQA1*01:02:01:01	73	0.299726	4.06515e-12	4.79309e-11
HLA-DQA1	DQA1*01:02:01:03	19	0.0868421	0.363801	0.539318
HLA-DQA1	DQA1*01:02:01:04	56	0.265893	1.06383e-05	6.12912e-05
HLA-DQA1	DQA1*01:02:01:05	2	0	0.218469	0.353878
HLA-DQA1	DQA1*01:02:01:08	2	0	0.218469	0.353878
HLA-DQA1	DQA1*01:02:02	7	0.204286	0.133089	0.248074
HLA-DQA1	DQA1*01:03:01:01	7	0.657143	0.0998662	0.198557
HLA-DQA1	DQA1*01:03:01:02	64	0.540781	2.93287e-19	5.7191e-18
HLA-DQA1	DQA1*01:03:01:07	2	0	0.218469	0.353878
HLA-DQA1	DQA1*01:03:01:08	1	0.15	1	1
HLA-DQA1	DQA1*01:04:01:01	1	0	1	1
HLA-DQA1	DQA1*01:04:01:02	28	0.144286	0.706926	0.93825
HLA-DQA1	DQA1*01:05:01	8	0.02	0.0616685	0.133047
HLA-DQA1	DQA1*02:01:01:01	107	0.0215888	4.72944e-10	4.6112e-09
HLA-DQA1	DQA1*03:01:01	87	0.27908	4.54718e-14	6.58691e-13
HLA-DQA1	DQA1*03:02:01:01	12	0.045	0.127123	0.242299
HLA-DQA1	DQA1*03:02:01:02	10	0.058	0.150193	0.270966
HLA-DQA1	DQA1*03:03:01:01	72	0.236389	6.05226e-12	6.97386e-11
HLA-DQA1	DQA1*03:03:01:03	6	0.0966667	0.991025	1
HLA-DQA1	DQA1*04:01:01:02	4	0.08	0.719719	0.950254
HLA-DQA1	DQA1*04:01:01:03	9	0.0455556	0.134283	0.249383
HLA-DQA1	DQA1*04:02	1	0	1	1
HLA-DQA1	DQA1*05:01:01:01	20	0.022	0.00745936	0.0229206
HLA-DQA1	DQA1*05:01:01:02	78	0.00705128	2.39849e-11	2.64355e-10
HLA-DQA1	DQA1*05:03:01:01	2	0	0.218469	0.353878
HLA-DQA1	DQA1*05:03:01:02	6	0	0.0325156	0.0788894
HLA-DQA1	DQA1*05:05:01:01	10	0.012	0.0219085	0.0563839
HLA-DQA1	DQA1*05:05:01:02	6	0.0133333	0.103994	0.205156
HLA-DQA1	DQA1*05:05:01:03	9	0.0155556	0.0367048	0.0873679
HLA-DQA1	DQA1*05:05:01:04	4	0.0275	0.308543	0.479851
HLA-DQA1	DQA1*05:05:01:09	59	0.0159322	6.15937e-07	4.27781e-06
HLA-DQA1	DQA1*05:09	3	0	0.131391	0.246722
HLA-DQA1	DQA1*06:01:01:01	3	0	0.131391	0.246722
HLA-DQA1	DQA1*06:01:01:02	8	0.01375	0.0502369	0.113445
HLA-DQB1	DQB1*02:01:01	105	0.523905	6.64548e-42	8.42314e-40
HLA-DQB1	DQB1*02:02:01:01	28	4.11464	0.361048	0.538387
HLA-DQB1	DQB1*02:02:01:02	6	0.526667	0.00429685	0.0142386
HLA-DQB1	DQB1*02:02:01:03	2	0.975	0.247935	0.392822
HLA-DQB1	DQB1*02:80	8	0.68625	0.00283504	0.00991285
HLA-DQB1	DQB1*03:01:01:01	68	2.02118	0.00313423	0.0105937
HLA-DQB1	DQB1*03:01:01:02	8	2.7525	0.833498	1
HLA-DQB1	DQB1*03:01:01:03	78	2.84897	0.914089	1
HLA-DQB1	DQB1*03:01:01:05	6	3.49333	0.748688	0.976064
HLA-DQB1	DQB1*03:01:01:07	8	1.82625	0.217303	0.353878
HLA-DQB1	DQB1*03:01:01:17	3	2.79667	0.937379	1
HLA-DQB1	DQB1*03:02:01:01	84	3.585	0.000413988	0.0017638
HLA-DQB1	DQB1*03:02:01:02	18	2.62444	0.0571643	0.125967
HLA-DQB1	DQB1*03:03:02:01	42	0.667857	2.018e-14	3.10038e-13
HLA-DQB1	DQB1*03:03:02:02	27	0.643704	7.28346e-09	6.54968e-08
HLA-DQB1	DQB1*04:01:01:01	6	1.79333	0.323474	0.493981
HLA-DQB1	DQB1*04:02:01:01	16	3.015	0.988281	1
HLA-DQB1	DQB1*05:01:01:01	13	9.58077	0.000175711	0.000802574
HLA-DQB1	DQB1*05:01:01:02	2	3.635	0.748893	0.976064
HLA-DQB1	DQB1*05:01:01:03	100	9.0321	7.23728e-23	1.83465e-21
HLA-DQB1	DQB1*05:01:01:05	6	8.16333	0.0191828	0.0510555
HLA-DQB1	DQB1*05:01:24	1	11.13	1	1
HLA-DQB1	DQB1*05:02:01:01	17	9.57353	5.70356e-06	3.36245e-05
HLA-DQB1	DQB1*05:03:01:01	31	15.0968	9.97917e-09	8.57532e-08
HLA-DQB1	DQB1*05:03:01:02	1	6.65	1	1
HLA-DQB1	DQB1*05:52	3	6.32333	0.161307	0.283967
HLA-DQB1	DQB1*06:01:01	7	2.89286	0.806283	1
HLA-DQB1	DQB1*06:02:01:01	77	7.05273	2.87671e-05	0.000153525
HLA-DQB1	DQB1*06:03:01:01	65	12.692	1.12506e-13	1.48111e-12
HLA-DQB1	DQB1*06:03:01:02	1	3.34	1	1
HLA-DQB1	DQB1*06:04:01	45	10.4751	1.68215e-05	9.47612e-05
HLA-DQB1	DQB1*06:09:01:01	9	11.6267	0.0023282	0.00831266
HLA-DQB1	DQB1*06:09:01:02	1	7.38	1	1
HLA-DRA	DRA*01:01:01:01	139	1.92835	0.000946068	0.00371827
HLA-DRA	DRA*01:01:01:02	77	1.66766	0.980248	1
HLA-DRA	DRA*01:01:01:03	282	1.34032	1.12681e-13	1.48111e-12
HLA-DRA	DRA*01:01:02	65	1.19815	4.25768e-05	0.000215864
HLA-DRA	DRA*01:02:02	203	2.06936	5.47141e-09	5.04365e-08
HLA-DRA	DRA*01:02:03	126	1.87167	0.0130167	0.0367119
HLA-DRB1	DRB1*01:01:01	109	7.81661	3.67031e-36	3.10142e-34
HLA-DRB1	DRB1*01:02:01	15	7.07	0.000192667	0.000872161
HLA-DRB1	DRB1*03:01:01:01	90	2.00133	0.139699	0.255923
HLA-DRB1	DRB1*03:01:01:02	19	2.13316	0.832317	1
HLA-DRB1	DRB1*03:01:01:03	2	1.7	0.7236	0.952897
HLA-DRB1	DRB1*04:01:01:03	73	0.138904	4.34529e-28	1.69466e-26
HLA-DRB1	DRB1*04:03:01:01	13	0.121538	6.25207e-06	3.64345e-05
HLA-DRB1	DRB1*04:03:01:02	5	0.066	0.00140407	0.00515844
HLA-DRB1	DRB1*04:04:01	1	0.42	1	1
HLA-DRB1	DRB1*04:05:01:01	2	0.22	0.159228	0.281346
HLA-DRB1	DRB1*04:05:01:03	3	0.0966667	0.0198937	0.0519902
HLA-DRB1	DRB1*04:06:01	1	0	1	1
HLA-DRB1	DRB1*04:07:01:01	11	0.0472727	2.09611e-06	1.31201e-05
HLA-DRB1	DRB1*04:07:01:02	2	0	0.0267719	0.0665359
HLA-DRB1	DRB1*07:01:01:01	75	0.151333	3.0027e-28	1.26864e-26
HLA-DRB1	DRB1*07:01:01:02	48	0.133542	2.26622e-19	4.59589e-18
HLA-DRB1	DRB1*08:02:01:01	18	2.45	0.940496	1
HLA-DRB1	DRB1*08:03:02:02	2	3.7	0.460628	0.657854
HLA-DRB1	DRB1*09:01:02:01	28	1.17893	0.00522455	0.0167649
HLA-DRB1	DRB1*09:01:02:02	3	1.33667	0.442378	0.636939
HLA-DRB1	DRB1*10:01:01:01	5	2.174	0.936972	1
HLA-DRB1	DRB1*10:01:01:03	4	1.715	0.65013	0.888453
HLA-DRB1	DRB1*11:01:01:01	31	2.16387	0.694887	0.927125
HLA-DRB1	DRB1*11:01:01:03	31	2.34065	0.845781	1
HLA-DRB1	DRB1*11:01:01:04	1	1.22	1	1
HLA-DRB1	DRB1*11:04:01	26	2.08962	0.577858	0.813816
HLA-DRB1	DRB1*12:01:01:03	1	4.88	1	1
HLA-DRB1	DRB1*12:01:01:04	1	3.51	1	1
HLA-DRB1	DRB1*12:01:01:05	3	1.25667	0.381744	0.560997
HLA-DRB1	DRB1*12:02:01:03	9	1.95	0.681148	0.918462
HLA-DRB1	DRB1*13:01:01:01	40	4.406	0.00119431	0.00451877
HLA-DRB1	DRB1*13:01:01:02	26	5.36731	0.0245077	0.0615119
HLA-DRB1	DRB1*13:02:01:02	55	4.84382	0.000201591	0.000904484
HLA-DRB1	DRB1*13:02:01:03	6	6.52667	0.0217655	0.0563017
HLA-DRB1	DRB1*13:07:01	3	2.52333	0.862375	1
HLA-DRB1	DRB1*14:01:01	3	1.97667	0.868613	1
HLA-DRB1	DRB1*14:05:01:01	1	1.62	1	1
HLA-DRB1	DRB1*14:05:01:02	1	1.62	1	1
HLA-DRB1	DRB1*14:06:01	4	1.7375	0.626981	0.866157
HLA-DRB1	DRB1*14:54:01:01	8	4.44625	0.0504761	0.113445
HLA-DRB1	DRB1*14:54:01:02	1	3.39	1	1
HLA-DRB1	DRB1*15:01:01:01	3	9.67667	0.0290957	0.0719586
HLA-DRB1	DRB1*15:01:01:02	57	10.037	7.21426e-26	2.15155e-24
HLA-DRB1	DRB1*15:01:01:03	6	10.9783	0.000254256	0.00113077
HLA-DRB1	DRB1*15:01:01:05	14	9.49143	1.51922e-06	9.98052e-06
HLA-DRB1	DRB1*15:02:01:01	1	2.58	1	1
HLA-DRB1	DRB1*15:02:01:03	7	9.10714	0.00102997	0.00401688
HLA-DRB1	DRB1*15:03:01:01	2	7.155	0.126431	0.242299
HLA-DRB1	DRB1*16:01:01	6	4.27833	0.200532	0.340374
HLA-DRB1	DRB1*16:02:01:01	2	8.78	0.0796018	0.167446
HLA-E	E*01:01:01:01	448	20.7321	0.32026	0.492036
HLA-E	E*01:01:01:02	14	20.3914	0.888989	1
HLA-E	E*01:01:01:03	31	17.1842	0.0050673	0.0163638
HLA-E	E*01:01:01:04	5	14.392	0.0411697	0.096189
HLA-E	E*01:01:01:06	1	25.39	1	1
HLA-E	E*01:03:01:01	78	16.1604	3.30812e-08	2.70519e-07
HLA-E	E*01:03:01:02	1	11.93	1	1
HLA-E	E*01:03:02:01	271	21.9625	0.0101483	0.0300888
HLA-E	E*01:03:02:02	19	25.8526	0.00158401	0.00577765
HLA-E	E*01:06	20	22.2735	0.673186	0.910147
HLA-E	E*01:09	4	21.81	0.687225	0.924199
HLA-F	F*01:01:01:01	224	2.17379	0.00291904	0.0101367
HLA-F	F*01:01:01:02	1	1.72	1	1
HLA-F	F*01:01:01:05	18	2.35778	0.991888	1
HLA-F	F*01:01:01:08	139	1.93849	2.43271e-07	1.84087e-06
HLA-F	F*01:01:01:09	244	2.39926	0.866299	1
HLA-F	F*01:01:01:11	11	2.66909	0.272938	0.427947
HLA-F	F*01:01:01:13	4	1.4875	0.068966	0.147535
HLA-F	F*01:01:02:03	1	3.06	1	1
HLA-F	F*01:01:02:04	50	3.4244	0.000107539	0.000504834
HLA-F	F*01:01:02:06	16	4.79375	4.34089e-05	0.000217904
HLA-F	F*01:01:02:07	29	3.82931	1.82919e-06	1.15925e-05
HLA-F	F*01:03:01:01	147	2.63469	0.013441	0.0376497
HLA-F	F*01:03:01:02	5	3.002	0.239308	0.382742
HLA-F	F*01:04	1	2.71	1	1
HLA-F	F*01:05	2	1.41	0.142683	0.259283
HLA-G	G*01:01:01:01	98	0.780612	5.61404e-07	4.06617e-06
HLA-G	G*01:01:01:02	119	0.724622	5.8591e-07	4.12578e-06
HLA-G	G*01:01:01:04	27	0.68963	0.0365016	0.087294
HLA-G	G*01:01:01:05	111	0.808108	3.53137e-11	3.65389e-10
HLA-G	G*01:01:01:06	2	0.725	0.329182	0.499686
HLA-G	G*01:01:01:08	4	0.6775	0.418824	0.608434
HLA-G	G*01:01:02:01	186	0.341344	6.50457e-21	1.43383e-19
HLA-G	G*01:01:02:02	3	0.41	0.453931	0.650122
HLA-G	G*01:01:03:01	5	0.51	0.646976	0.888453
HLA-G	G*01:01:03:03	88	0.530909	0.367624	0.543398
HLA-G	G*01:01:22	24	0.713333	0.109314	0.213163
HLA-G	G*01:03:01:02	31	0.501613	0.259066	0.409179
HLA-G	G*01:04:01	113	0.599469	0.20664	0.345763
HLA-G	G*01:04:04	15	0.38	0.0573933	0.125967
HLA-G	G*01:05	0		1	1
HLA-G	G*01:06	58	0.273621	1.35118e-10	1.34323e-09
HLA-H	H*01:01:01:01	303	0.547624	0.000653817	0.002695
HLA-H	H*01:02	51	0.242549	4.6236e-06	2.79067e-05
HLA-H	H*02:01:01:01	201	0.557662	0.000171632	0.000798327
HLA-H	H*02:02	25	0.3024	0.0785393	0.166102
HLA-H	H*02:03	36	0.263333	0.00587474	0.0187327
HLA-H	H*02:04	250	0.64884	3.22113e-05	0.000168362
HLA-J	J*01:01:01:01	101	0.0344554	0.00135125	0.00503737
HLA-J	J*01:01:01:02	281	0.0506406	0.52554	0.742849
HLA-J	J*01:01:01:04	209	0.0492344	0.990534	1
HLA-J	J*01:01:01:05	227	0.0546256	0.0325205	0.0788894
HLA-J	J*01:01:01:06	32	0.07125	0.0495385	0.113135
HLA-J	J*01:01:01:08	42	0.0347619	0.00704346	0.0219082
HLA-K	K*01:01:01:01	154	1.50948	3.74514e-27	1.35627e-25
HLA-K	K*01:01:01:02	174	0.750862	0.0489279	0.112756
HLA-K	K*01:01:01:03	60	0.775333	0.819838	1
HLA-K	K*01:01:01:04	39	1.06154	0.0198161	0.0519902
HLA-K	K*01:02	352	0.586449	3.00046e-26	1.01415e-24
HLA-K	K*01:03	65	1.51554	9.22938e-08	7.19892e-07
HLA-L	L*01:01:01:01	372	0.586237	0.582066	0.817472
HLA-L	L*01:01:01:02	54	0.580556	0.900466	1
HLA-L	L*01:01:01:03	72	0.611806	0.193634	0.331664
HLA-L	L*01:01:02	134	0.605821	0.159263	0.281346
HLA-L	L*01:02	260	0.538346	0.0156283	0.0428301
HLA-V	V*01:01:01:01	612	0.0195588	2.87272e-13	3.64118e-12
HLA-V	V*01:01:01:02	174	0.0632759	2.12296e-08	1.7939e-07
HLA-V	V*01:01:01:03	106	0.0624528	0.000306453	0.0013409
MICA	MICA*001	309	3.70887	4.16464e-89	2.11147e-86
MICA	MICA*004	108	7.24759	0.00231289	0.00831266
MICA	MICA*008:01:01	88	8.02307	5.8428e-07	4.12578e-06
MICA	MICA*008:01:02	228	8.08697	2.57685e-20	5.44361e-19
MICA	MICA*008:04	159	8.37572	3.64484e-15	5.96107e-14
MICB	MICB*002:01:01	149	7.59074	0.933362	1
MICB	MICB*002:01:02	11	10.9936	0.0155257	0.04278
MICB	MICB*003	41	5.75878	1.38815e-05	7.90779e-05
MICB	MICB*004:01:01	187	6.42941	1.88361e-11	2.1222e-10
MICB	MICB*004:01:02	1	5.55	1	1
MICB	MICB*005:02:01	170	8.34588	0.132277	0.247471
MICB	MICB*005:02:02	100	9.6156	2.71012e-05	0.000149351
MICB	MICB*005:02:03	1	8.74	1	1
MICB	MICB*005:02:04	127	9.41685	5.43394e-07	3.99277e-06
MICB	MICB*008	105	7.37695	0.431541	0.623338
TAP1	TAP1*01:01:01:01	345	6.0478	0.000825775	0.00334934
TAP1	TAP1*01:01:01:02	204	6.44922	0.203189	0.342249
TAP1	TAP1*01:01:01:03	127	6.23441	0.799629	1
TAP1	TAP1*01:01:01:04	55	6.48036	0.413207	0.602
TAP1	TAP1*01:01:01:05	161	6.61807	0.0103616	0.0305426
TAP2	TAP2*01:01:02	259	5.04876	0.0172619	0.0463056
TAP2	TAP2*01:01:03:01	122	5.96926	0.491065	0.699354
TAP2	TAP2*01:01:03:02	73	6.53986	0.108605	0.212597
TAP2	TAP2*01:01:03:03	38	5.51211	0.961503	1
TAP2	TAP2*01:04	125	4.5888	6.60717e-05	0.000319032
TAP2	TAP2*02:01:02:01	194	5.31804	0.338422	0.510655
TAP2	TAP2*02:01:02:02	79	7.92278	1.13931e-13	1.48111e-12
TAP2	TAP2*02:01:02:03	2	7.875	0.167334	0.29154
