## Supplementary File 10 for "Systematic genetic analysis of the MHC region reveals mechanistic underpinnings of HLA type associations with disease"

### Sheet: Sheet3
Gene ID	Gene name	eQTLs	HLA-type eQTLs
ENSG00000204574.8	ABCF1	0	9
ENSG00000204305.9	AGER	0	3
ENSG00000204310.6	AGPAT1	84	0
ENSG00000204472.8	AIF1	0	6
ENSG00000204444.6	APOM	174	11
ENSG00000213760.6	ATP6V1G2	722	16
ENSG00000254870.1	ATP6V1G2-DDX39B	444	15
ENSG00000204463.8	BAG6	132	17
ENSG00000204256.8	BRD2	0	4
ENSG00000166278.10	C2	0	2
ENSG00000244731.3	C4A	0	2
ENSG00000224389.4	C4B	0	4
ENSG00000204439.3	C6orf47	0	4
ENSG00000204387.8	C6orf48	0	4
ENSG00000204536.9	CCHCR1	1947	30
ENSG00000213719.4	CLIC1	50	7
ENSG00000263020.1	CSNK2B-LY6G5B-1181	48	1
ENSG00000213722.4	DDAH2	0	1
ENSG00000198563.9	DDX39B	33	4
ENSG00000204560.5	DHX16	0	2
ENSG00000204348.5	DXO	43	0
ENSG00000241404.2	EGFL8	0	4
ENSG00000204371.7	EHMT2	110	7
ENSG00000204315.3	FKBPL	0	9
ENSG00000137312.10	FLOT1	0	3
ENSG00000204590.8	GNL1	0	2
ENSG00000204438.6	GPANK1	57	5
ENSG00000213780.6	GTF2H4	215	0
ENSG00000270604.1	HCG17	0	3
ENSG00000231074.4	HCG18	0	3
ENSG00000228962.1	HCG23	1050	8
ENSG00000230313.1	HCG24	730	11
ENSG00000206344.6	HCG27	0	4
ENSG00000176998.3	HCG4	3288	47
ENSG00000237669.1	HCG4P3	1759	16
ENSG00000227766.1	HCG4P5	2815	25
ENSG00000206337.6	HCP5	0	6
ENSG00000206503.7	HLA-A	1678	37
ENSG00000234745.5	HLA-B	937	10
ENSG00000204525.10	HLA-C	2139	19
ENSG00000204257.10	HLA-DMA	589	11
ENSG00000242574.4	HLA-DMB	0	1
ENSG00000204252.8	HLA-DOA	0	3
ENSG00000241106.2	HLA-DOB	3724	24
ENSG00000231389.3	HLA-DPA1	992	13
ENSG00000223865.6	HLA-DPB1	702	18
ENSG00000224557.3	HLA-DPB2	486	15
ENSG00000196735.7	HLA-DQA1	2145	11
ENSG00000179344.12	HLA-DQB1	4911	27
ENSG00000204287.9	HLA-DRA	2250	11
ENSG00000196126.6	HLA-DRB1	4522	33
ENSG00000198502.5	HLA-DRB5	4395	24
ENSG00000204592.5	HLA-E	26	3
ENSG00000204642.9	HLA-F	196	3
ENSG00000214922.5	HLA-F-AS1	2062	24
ENSG00000204632.7	HLA-G	2072	38
ENSG00000206341.6	HLA-H	2273	34
ENSG00000230795.2	HLA-K	2064	22
ENSG00000243753.1	HLA-L	167	5
ENSG00000204388.5	HSPA1B	0	1
ENSG00000137331.11	IER3	0	4
ENSG00000214894.2	LINC00243	0	1
ENSG00000204392.6	LSM2	0	8
ENSG00000204482.6	LST1	0	2
ENSG00000240053.8	LY6G5B	0	1
ENSG00000204428.8	LY6G5C	0	3
ENSG00000204421.2	LY6G6C	0	2
ENSG00000244355.3	LY6G6D	0	1
ENSG00000204520.8	MICA	2632	43
ENSG00000204516.5	MICB	501	9
ENSG00000237042.1	MICG	0	7
ENSG00000204410.10	MSH5	0	2
ENSG00000255152.4	MSH5-SAPCD1	0	1
ENSG00000204475.5	NCR3	0	5
ENSG00000204356.7	NELFE	0	4
ENSG00000204301.5	NOTCH4	0	4
ENSG00000204304.7	PBX2	0	3
ENSG00000204531.11	POU5F1	0	1
ENSG00000219797.2	PPIAP9	0	2
ENSG00000204619.3	PPP1R11	0	10
ENSG00000146112.7	PPP1R18	0	1
ENSG00000221988.8	PPT2	0	1
ENSG00000258388.3	PPT2-EGFL8	0	2
ENSG00000204576.7	PRR3	0	1
ENSG00000204469.8	PRRC2A	0	1
ENSG00000204314.6	PRRT1	0	1
ENSG00000204264.4	PSMB8	0	2
ENSG00000204540.6	PSORS1C1	92	5
ENSG00000204538.3	PSORS1C2	794	13
ENSG00000236603.1	RANP1	0	1
ENSG00000204618.4	RNF39	1726	20
ENSG00000204308.6	RNF5	3790	46
ENSG00000239257.1	RPL23AP1	1106	35
ENSG00000241370.1	RPP21	0	2
ENSG00000228727.4	SAPCD1	0	4
ENSG00000204351.7	SKIV2L	0	1
ENSG00000204385.6	SLC44A4	38	5
ENSG00000200816.1	SNORA38	0	6
ENSG00000250535.1	STK19P	1359	18
ENSG00000168394.9	TAP1	213	14
ENSG00000204267.9	TAP2	0	4
ENSG00000204261.4	TAPSAR1	0	2
ENSG00000137310.7	TCF19	280	8
ENSG00000168477.13	TNXB	0	2
ENSG00000234127.4	TRIM26	516	8
ENSG00000204599.10	TRIM39	135	4
ENSG00000196230.8	TUBB	0	1
ENSG00000230622.1	UQCRHP1	0	4
ENSG00000204394.8	VARS	0	3
ENSG00000137411.12	VARS2	613	17
ENSG00000272221.1	XXbac-BPG181B23.7	2232	38
ENSG00000263756.1	XXbac-BPG181M17.6	0	2
ENSG00000229836.1	XXbac-BPG248L24.10	0	2
ENSG00000204366.3	ZBTB12	0	2
ENSG00000204644.5	ZFP57	2447	32
ENSG00000066379.10	ZNRD1	890	28
ENSG00000204623.4	ZNRD1-AS1	0	8
